# Adaptive Responses Directed by CREB Control Epithelial-Mesenchymal Plasticity in Cancer

**DOI:** 10.64898/2025.12.09.693241

**Authors:** Kshitij Parag-Sharma, Harish Bharambe, John J. Powers, Weida Gong, Daniel J. Purcell, Caleb Mensah, Chloe Twomey, Jay H. Mehta, Samy Lamouille, Antonio L. Amelio

## Abstract

Cellular plasticity plays essential roles in development including organogenesis and tissue homeostasis. The epithelial-to-mesenchymal transition (EMT) is no longer considered a binary switch but rather a dynamic process characterized by a continuum of metastable intermediates having unique features. This epithelial-mesenchymal (E/M) plasticity can be co-opted by cancer cells to promote dedifferentiation that results in hybrid E/M states which increase tumor heterogeneity and generate distinct molecular and phenotypic adaptations that promote drug resistance, dormancy, recurrence, and/or cell invasion and metastasis. The mechanisms that coordinate and maintain metastable hybrid E/M states are poorly understood, and here we report they are controlled by the master transcription factor CREB which regulates adaptive response genes necessary for E/M plasticity. Specifically, a CREB-dependent head and neck cancer model validated the role of CREB in cancer cell plasticity and revealed that it controls a non-canonical EMT gene signature. Moreover, analyses of this signature across cancer types identified the transcriptional regulators VGLL3 and KLF3 as core PanCancer mediators of hybrid E/M states, and gain- and loss-of-function studies established that CREB regulates E/M plasticity by coordinating VGLL3 and KLF3 to drive metastasis.
