## Extended Table 2 for "Adaptive Responses Directed by CREB Control Epithelial-Mesenchymal Plasticity in Cancer"

### Sheet: A-CREB_UP_GeneSignature
Gene
PLEKHN1
HES2
SPSB1
TMEM51-AS1
FBLIM1
IFFO2
CDA
PINK1
HTR1D
TRNP1
IFI6
COL16A1
SPOCD1
GJB4
RHBDL2
MACF1
RP5-1198O20.4
PLK3
BTBD19
TSPAN1
TACSTD2
JUN
GADD45A
ST6GALNAC5
IFI44
LPHN2
CYR61
GBP3
GBP1
GBP2
GBP6
F3
S1PR1
DENND2C
ECM1
CTSS
CGN
TUFT1
S100A10
AL591893.1
IVL
PBXIP1
SLAMF9
LINC01133
HSPA6
GPR161
LAMC2
NMNAT2
NCF2
PTGS2
CFH
NR5A2
SHISA4
ELF3
NUAK2
BLACAT1
IL24
C1orf116
CAMK1G
LAMB3
G0S2
HSD11B1
ADORA2BP1
TRAF3IP3
C1orf74
SYT14
HHAT
WNT9A
PLD5
MBOAT2
VSNL1
TP53I3
KIF3C
CLIP4
LBH
RMDN2
AC023115.2
APLF
TGFA
CAPG
IL1A
IL1B
IL36G
IL1RN
MARCO
RND3
NMI
ACVR1C
PLA2R1
ITGB6
RBMS1
FAP
GAD1
MYO1B
AOX1
GPR1
AC007879.7
FN1
TMBIM1
SLC4A3
EPHA4
IRS1
SP140
ARL4C
C2orf54
HRH1
RP11-10C24.2
RP11-10C24.3
RP11-10C24.1
TTC21A
ALS2CL
UBA7
FLNB
FLNB-AS1
ADAMTS9
VGLL3
DCBLD2
IMPG2
NFKBIZ
PVRL3
ZBED2
PLCXD2
PHLDB2
C3orf52
GCSAM
RP11-757F18.5
CCDC80
ARHGAP31
ADPRH
DTX3L
HEG1
ISY1-RAB43
AMOTL2
MRAS
MME
PLD1
TNFSF10
LIPH
CLDN1
MB21D2
TMEM44
MFI2
HS3ST1
TLR1
FAM114A1
TMEM156
KLHL5
RP11-241F15.1
KDR
IGFBP7
TMPRSS11E
CXCL8
CXCL1
CXCL3
BTC
SOWAHB
ANXA3
ANTXR2
PRKG2
UNC5C
DAPP1
RP11-308D13.3
IL15
INPP4B
CTSO
CPE
DDX60
GALNT7
VEGFC
TRIML2
ANKRD33B
DNAH5
CDH10
IL7R
CARD6
FST
PPAP2A
IL6ST
PLK2
ADAMTS6
OCLN
ARHGEF28
ENC1
ANKDD1B
LHFPL2
RASGRF2
VCAN
ARL14EPL
CSF2
IRF1
KLHL3
MYOT
PCDHB16
PCDHB9
PCDHB10
PCDHB11
PCDHB12
PCDHB13
PCDHB14
PCDHGA4
PCDHGB4
PCDHGA8
PCDHGB5
PCDHGA10
PCDHGC3
PCDH1
PPP2R2B
SPINK5
SH3TC2
CTC-529P8.1
ARHGEF37
ANXA6
CCDC69
ADAM19
DOCK2
FAM196B
GABRP
CPEB4
SERPINB1
SERPINB9P1
TUBB2A
TUBB2B
NEDD9
EDN1
RNF182
TPMT
HLA-E
PPP1R18
PSORS1C1
HLA-B
PSMB8
PSMB9
CDKN1A
PIM1
RP11-7K24.3
DLK2
GPR110
GPR111
GPR115
CD24
MICAL1
FRK
PKIB
CTGF
VNN1
SLC2A12
SGK1
TNFAIP3
RAET1L
PLEKHG1
ESR1
SYNE1
SYTL3
HDAC9
MACC1
DFNA5
MTURN
INHBA
TPST1
CLDN4
SEMA3C
SEMA3A
STEAP4
SAMD9
SAMD9L
MYH16
NRCAM
FAM3C
RP11-309L24.4
ATP6V0A4
MGAM
NRG1
TACC1
SNAI2
SDR16C5
IL7
SLC26A7
PDP1
TP53INP1
KLF10
CSMD3
HAS2
CD274
LURAP1L
CDKN2B
DDX58
FAM214B
RP11-381O7.3
RP11-574E24.3
BNIP3P4
RP11-460N11.2
TRPM6
SLC35D2
TBC1D2
ABCA1
SLC31A2
TNFSF15
TNC
TLR4
LCN2
CACFD1
SLC2A6
KLF6
LINC00704
LINC00705
SFTA1P
OPTN
RP11-479G22.8
ITGB1
C10orf10
ZNF365
C10orf54
PLAU
AGAP11
PAPSS2
IFIT2
IFIT3
IFIT1
IFIT5
SLC16A12
GOLGA7B
COL17A1
DUSP5
AFAP1L2
PNLIPRP3
HMGB3P8
ADAM8
TRIM22
SMPD1
NLRP10
SAA2
SAA1
TMEM86A
KIAA1549L
CD59
TP53I11
TMEM132A
CLCF1
MYEOV
CCND1
ANO1
PGM2L1
TENM4
SYTL2
PRSS23
HEPHL1
ENDOD1
MMP10
MMP1
CRYAB
TAGLN
FEZ1
ETS1
FLI1
RP11-890B15.2
MFAP5
A2ML1
EMP1
PRICKLE1
RAPGEF3
C12orf54
TUBA1A
LIMA1
RP3-405J10.3
KRT6B
KRT6C
KRT6A
IGFBP6
CALCOCO1
NFE2
CD63
IL23A
MSRB3
GRIP1
GLIPR1
NAV3
RP11-734K2.4
C12orf79
TMCC3
FGD6
NTN4
C12orf75
BTBD11
VPS37B
SLC46A3
FRY
LHFP
LACC1
LCP1
THSD1
PCDH20
PCDH9
SCEL
EFNB2
IRF9
FRMD6
DAAM1
TTC9
MAP3K9
RP6-65G23.3
RP11-497E19.1
FLRT2
CATSPERB
IFI27
SERPINA1
SERPINA3
BDKRB1
FMN1
SLC12A6
RP11-265N7.1
THBS1
CTD-2033D15.2
CTD-2033D15.3
C15orf52
RP11-164J13.1
DUOX1
C15orf48
SHC4
APH1B
LARP6
SEMA7A
CYP1A1
CEMIP
SLCO3A1
ALDH1A3
RP11-66B24.9
PRSS22
IL32
ABAT
PRRT2
MVP
PRSS8
CES1
CDH3
CDH1
HSD17B2
CDH13
TUBB3
TLCD2
MIR22HG
TAX1BP3
CD68
CDRT1
KRT16P6
FBXW10
CORO6
SLFN5
MMP28
KRT23
KRT13
KRT15
KRT19
KRT14
KRT16
KRT17
HAP1
JUP
STAT5A
PTRF
ITGB3
YPEL2
VMP1
WIPI1
CDR2L
TMC6
SOCS3
TIMP2
RAB31
LAMA3
DSC3
DSC2
DSG3
LIPG
PMAIP1
RNF152
SERPINB5
SERPINB13
SERPINB7
SERPINB2
TINCR
C3
MARCH2
MUC16
ZNF846
GIPC1
ITGB1P1
CYP4F11
TPM4
PDE4C
GDF15
KCNK6
PAPL
NCCRP1
CEACAM6
RABAC1
CEACAM1
PSG1
PSG6
PSG5
PLAUR
RELB
KLC3
GIPR
AC006262.5
IGFL1P1
DKFZp434J0226
IGFL1
MEIS3
PLA2G4C
PPP1R15A
CGB8
CGB7
RRAS
FAM71E1
KLK5
KLK7
KLK8
KLK10
KLK11
MYADM
EPS8L1
COX6B2
IL11
SLC52A3
SDCBP2
SIRPB2
FLRT3
MYL9
L3MBTL1
PI3
MMP9
PMEPA1
bP-21264C1.1
ADAMTS1
KCNJ15
ITGB2
LA16c-60D12.2
SLC5A1
MYH9
MFNG
PDGFB
ARSA
TMSB4X
TMEM27
REPS2
SH3KBP1
FAM3C2
PORCN
OPHN1
SLC16A2
POF1B
IL13RA2
IDS
ZNF185
L1CAM
CD24P4

### Sheet: A-CREB_DOWN_GeneSignature
Gene
ARHGEF19
U1
CTH
LRRC8B
KCNC4
PHGDH
PPFIA4
KHK
NPAS2
AC016738.4
NR4A2
PDK1
TFPI
EOMES
ACOX2
LSAMP
ALDH1L1
TAPT1-AS1
PPARGC1A
RP11-227F19.5
NMU
CCSER1
SPRY1
PCSK1
STC2
TMEM170B
FAM65B
RP11-367G6.3
ASS1P1
PTP4A1
FAM184A
IL20RA
PDE10A
LINC00473
DNAH11
MLXIPL
CTA-315H11.2
TCAF2
RP11-61L23.2
STC1
HEY1
RP11-26J3.1
CA9
GAS1
CDC20P1
KIAA1958
PTGS1
OGDHL
ARID5B
DDIT4
ANKRD22
SCD
ACSL5
MIR210HG
GYLTL1B
LRP4
SLC29A2
C11orf86
GLB1L2
SLC2A3
RERG
METTL7A
GLS2
HAL
FZD10-AS1
RP11-427J23.1
RAB20
FOS
ADSSL1
PRTG
IRX3
KSR1
ALDOC
RP11-20B24.4
DHRS13
HDAC5
PECAM1
SERPINB4
SERPINB3
BCKDHA
SMOX
PCK1
ACE2
PPEF1
HMGN5

### Sheet: A-CREB_EMT_GeneSignature
Gene
SPSB1
FBLIM1
CDA
PINK1
SPOCD1
TACSTD2
JUN
GADD45A
CYR61
TUFT1
S100A10
PBXIP1
LAMC2
NCF2
NUAK2
LAMB3
G0S2
MBOAT2
TP53I3
KIF3C
LBH
TGFA
RND3
ITGB6
RBMS1
FN1
ARL4C
DCBLD2
NFKBIZ
ZBED2
PLCXD2
PHLDB2
C3orf52
CCDC80
MRAS
CLDN1
FAM114A1
TMEM156
KLHL5
CXCL8
CXCL1
CXCL3
ANXA3
ANTXR2
IL15
INPP4B
VEGFC
FST
IL6ST
PLK2
ADAMTS6
ENC1
PCDH1
ADAM19
SERPINB1
TUBB2A
NEDD9
EDN1
TPMT
HLA-E
PPP1R18
HLA-B
PSMB9
CDKN1A
CD24
MICAL1
CTGF
SGK1
TNFAIP3
TPST1
SEMA3C
FAM3C
NRG1
SNAI2
HAS2
CD274
FAM214B
ABCA1
SLC31A2
SLC2A6
KLF6
LINC00704
OPTN
ITGB1
PLAU
COL17A1
CD59
TMEM132A
CLCF1
CCND1
PGM2L1
PRSS23
RP11-890B15.2
TUBA1A
LIMA1
KRT6A
CD63
MSRB3
GLIPR1
NAV3
FGD6
NTN4
C12orf75
FRMD6
DAAM1
THBS1
C15orf48
LARP6
SEMA7A
ALDH1A3
PRSS22
IL32
MVP
CDH3
TAX1BP3
CD68
SLFN5
KRT17
PTRF
VMP1
WIPI1
SOCS3
TIMP2
DSC2
SERPINB5
TPM4
RABAC1
PLAUR
RELB
PPP1R15A
RRAS
IL11
SDCBP2
PMEPA1
MYH9
PDGFB
TMSB4X
SH3KBP1
IDS
ZNF185
FAP
HEG1
VCAN
SYNE1
TNC
CRYAB
TAGLN
FLI1
LHFP
FLRT2
MYL9
COL16A1
ECM1
CAPG
INHBA
MMP1
MFAP5
ITGB3
LAMA3
SCD
RERG
FOS
IL20RA

### Sheet: A-CREB_NoEMT_GeneSignature
Gene
PLEKHN1
HES2
TMEM51-AS1
IFFO2
HTR1D
TRNP1
IFI6
GJB4
RHBDL2
MACF1
RP5-1198O20.4
PLK3
BTBD19
ST6GALNAC5
IFI44
LPHN2
GBP3
GBP1
GBP2
GBP6
F3
S1PR1
DENND2C
CTSS
CGN
AL591893.1
IVL
SLAMF9
LINC01133
HSPA6
GPR161
NMNAT2
PTGS2
CFH
NR5A2
SHISA4
BLACAT1
IL24
C1orf116
CAMK1G
HSD11B1
ADORA2BP1
TRAF3IP3
C1orf74
SYT14
HHAT
WNT9A
PLD5
VSNL1
CLIP4
RMDN2
AC023115.2
APLF
IL1A
IL1B
IL36G
IL1RN
MARCO
NMI
ACVR1C
PLA2R1
GAD1
AOX1
GPR1
AC007879.7
TMBIM1
SLC4A3
EPHA4
IRS1
SP140
C2orf54
HRH1
RP11-10C24.2
RP11-10C24.3
RP11-10C24.1
TTC21A
ALS2CL
UBA7
FLNB
FLNB-AS1
ADAMTS9
VGLL3
IMPG2
GCSAM
RP11-757F18.5
ARHGAP31
ADPRH
DTX3L
ISY1-RAB43
AMOTL2
MME
PLD1
TNFSF10
LIPH
MB21D2
TMEM44
MFI2
HS3ST1
TLR1
RP11-241F15.1
KDR
IGFBP7
TMPRSS11E
BTC
SOWAHB
PRKG2
UNC5C
DAPP1
RP11-308D13.3
CTSO
CPE
DDX60
TRIML2
ANKRD33B
DNAH5
CDH10
IL7R
CARD6
PPAP2A
ARHGEF28
ANKDD1B
LHFPL2
RASGRF2
ARL14EPL
CSF2
IRF1
KLHL3
MYOT
PCDHB16
PCDHB9
PCDHB10
PCDHB11
PCDHB12
PCDHB13
PCDHB14
PCDHGA4
PCDHGB4
PCDHGA8
PCDHGB5
PCDHGA10
PCDHGC3
PPP2R2B
SPINK5
SH3TC2
CTC-529P8.1
ARHGEF37
ANXA6
CCDC69
DOCK2
FAM196B
GABRP
CPEB4
SERPINB9P1
TUBB2B
RNF182
PSORS1C1
PSMB8
PIM1
RP11-7K24.3
DLK2
GPR110
GPR111
GPR115
FRK
PKIB
VNN1
SLC2A12
RAET1L
PLEKHG1
ESR1
SYTL3
HDAC9
MACC1
DFNA5
MTURN
SEMA3A
STEAP4
SAMD9
SAMD9L
MYH16
NRCAM
RP11-309L24.4
ATP6V0A4
MGAM
TACC1
SDR16C5
IL7
SLC26A7
PDP1
TP53INP1
KLF10
CSMD3
LURAP1L
CDKN2B
DDX58
RP11-381O7.3
RP11-574E24.3
BNIP3P4
RP11-460N11.2
TRPM6
SLC35D2
TBC1D2
TNFSF15
TLR4
CACFD1
LINC00705
SFTA1P
RP11-479G22.8
C10orf10
ZNF365
AGAP11
PAPSS2
IFIT2
IFIT3
IFIT1
IFIT5
SLC16A12
GOLGA7B
DUSP5
AFAP1L2
PNLIPRP3
HMGB3P8
ADAM8
TRIM22
SMPD1
NLRP10
SAA2
SAA1
TMEM86A
KIAA1549L
MYEOV
ANO1
TENM4
SYTL2
HEPHL1
ENDOD1
MMP10
FEZ1
ETS1
A2ML1
EMP1
PRICKLE1
RAPGEF3
C12orf54
RP3-405J10.3
KRT6B
KRT6C
CALCOCO1
NFE2
IL23A
GRIP1
RP11-734K2.4
C12orf79
TMCC3
BTBD11
VPS37B
SLC46A3
FRY
LACC1
LCP1
THSD1
PCDH20
PCDH9
SCEL
EFNB2
IRF9
TTC9
MAP3K9
RP6-65G23.3
RP11-497E19.1
CATSPERB
IFI27
SERPINA1
SERPINA3
BDKRB1
FMN1
SLC12A6
RP11-265N7.1
CTD-2033D15.2
CTD-2033D15.3
C15orf52
RP11-164J13.1
DUOX1
SHC4
APH1B
CYP1A1
CEMIP
SLCO3A1
RP11-66B24.9
ABAT
PRRT2
HSD17B2
CDH13
TUBB3
TLCD2
MIR22HG
CDRT1
KRT16P6
FBXW10
CORO6
MMP28
KRT23
KRT13
KRT14
KRT16
HAP1
STAT5A
YPEL2
TMC6
RAB31
DSC3
DSG3
LIPG
PMAIP1
RNF152
SERPINB13
SERPINB7
SERPINB2
TINCR
C3
MARCH2
MUC16
ZNF846
ITGB1P1
CYP4F11
PDE4C
KCNK6
PAPL
NCCRP1
PSG1
PSG6
PSG5
KLC3
GIPR
AC006262.5
IGFL1P1
DKFZp434J0226
IGFL1
MEIS3
PLA2G4C
CGB8
CGB7
FAM71E1
KLK5
KLK7
KLK8
KLK10
KLK11
MYADM
COX6B2
SLC52A3
SIRPB2
FLRT3
L3MBTL1
PI3
MMP9
bP-21264C1.1
ADAMTS1
KCNJ15
ITGB2
LA16c-60D12.2
SLC5A1
MFNG
ARSA
TMEM27
REPS2
FAM3C2
PORCN
OPHN1
SLC16A2
IL13RA2
L1CAM
CD24P4
ARHGEF19
U1
CTH
LRRC8B
KCNC4
PHGDH
PPFIA4
KHK
NPAS2
AC016738.4
NR4A2
PDK1
EOMES
ACOX2
LSAMP
ALDH1L1
TAPT1-AS1
PPARGC1A
RP11-227F19.5
NMU
CCSER1
SPRY1
PCSK1
TMEM170B
FAM65B
RP11-367G6.3
ASS1P1
FAM184A
PDE10A
LINC00473
DNAH11
MLXIPL
CTA-315H11.2
TCAF2
RP11-61L23.2
HEY1
RP11-26J3.1
CA9
CDC20P1
KIAA1958
PTGS1
OGDHL
ARID5B
ANKRD22
ACSL5
MIR210HG
GYLTL1B
LRP4
SLC29A2
C11orf86
GLB1L2
METTL7A
GLS2
HAL
FZD10-AS1
RP11-427J23.1
ADSSL1
PRTG
IRX3
KSR1
ALDOC
RP11-20B24.4
DHRS13
HDAC5
PECAM1
SERPINB4
SERPINB3
BCKDHA
PCK1
ACE2
PPEF1
HMGN5
