## Extended Table 3 for "Adaptive Responses Directed by CREB Control Epithelial-Mesenchymal Plasticity in Cancer"

### Sheet: MsigDB_HallmarkEMT
Gene
COL3A1
COL5A2
COL5A1
FBN1
COL1A1
FN1
COL6A3
SERPINE1
COL1A2
COL4A1
COL4A2
VCAN
IGFBP3
TGFBI
SPARC
LUM
LAMC1
LOX
LAMC2
CCN2
TAGLN
COL7A1
LOXL2
COL6A2
ITGAV
THBS2
COL16A1
NNMT
TPM1
CDH2
MMP2
COL11A1
THBS1
FAP
BGN
SERPINH1
FSTL1
POSTN
THY1
SPP1
TNC
TFPI2
NID2
ITGB5
MMP3
VIM
LOXL1
FBLN5
COL12A1
ELN
CDH11
COMP
SPOCK1
BMP1
IL32
LAMA3
TIMP1
QSOX1
TIMP3
VCAM1
CCN1
EDIL3
CALD1
MAGEE1
FBLN1
SGCB
ECM1
LAMA2
FSTL3
TPM2
INHBA
DAB2
EMP3
BASP1
ITGA5
MGP
VEGFA
CXCL1
WNT5A
SDC1
PLOD2
PCOLCE
GREM1
ITGB1
COL5A3
RHOB
HTRA1
FGF2
SNTB1
GADD45A
MEST
LRRC15
TNFRSF11B
CD59
ACTA2
EFEMP2
MATN2
PCOLCE2
SERPINE2
GPC1
ABI3BP
FUCA1
SLIT3
LAMA1
PMEPA1
COL8A2
FBN2
IGFBP2
PFN2
SDC4
CD44
GADD45B
CXCL8
GLIPR1
ANPEP
P3H1
VEGFC
MMP14
SGCD
PLOD1
MATN3
MYL9
SLC6A8
CALU
PRRX1
TNFRSF12A
FMOD
ID2
GEM
PLAUR
MYLK
TGFB1
SFRP1
PLOD3
IL6
APLP1
FBLN2
MSX1
PTX3
FZD8
JUN
FERMT2
DKK1
SNAI2
DST
TPM4
DCN
GJA1
PMP22
IGFBP4
COPA
LRP1
ITGA2
FLNA
MFAP5
PTHLH
TGFBR3
SFRP4
LGALS1
RGS4
CDH6
SAT1
NT5E
DPYSL3
PPIB
TGM2
SGCG
ITGB3
PDLIM4
CTHRC1
ECM2
CRLF1
AREG
IL15
MCM7
GAS1
PRSS2
CADM1
OXTR
SCG2
CXCL6
MMP1
TNFAIP3
CAPG
CAP2
MXRA5
FOXC2
NTM
ENO2
FAS
BDNF
ADAM12
PVR
CXCL12
PDGFRB
SLIT2
NOTCH2
COLGALT1
GPX7
WIPF1

### Sheet: Cook_4of12_EMTGeneSignature
Gene	Direction
AAMDC	UP
AATF	UP
ABCA1	UP
ABR	UP
ABRACL	UP
AC013461.1	UP
AC093673.5	UP
ACLY	UP
ACOT9	UP
ACP6	UP
ACSL4	UP
ACTB	UP
ACTG1	UP
ACTN1	UP
ACTN4	UP
ACTR10	UP
ACTR3	UP
ADA	UP
ADAM19	UP
ADAMTS6	UP
ADGRF4	UP
ADGRG1	UP
ADK	UP
ADRM1	UP
AGA	UP
AGAP2-AS1	UP
AGPAT2	UP
AGRN	UP
AGTRAP	UP
AHNAK2	UP
AIDA	UP
AK3	UP
AKAP12	UP
ALDH1A3	UP
ALDOA	UP
AMIGO2	UP
ANGPTL4	UP
ANKLE2	UP
ANKRD1	UP
ANKRD13A	UP
ANP32A	UP
ANPEP	UP
ANTXR1	UP
ANTXR2	UP
ANXA2	UP
ANXA3	UP
ANXA7	UP
ANXA8	UP
AP000695.4	UP
AP1S1	UP
AP2M1	UP
AP2S1	UP
APLP2	UP
APP	UP
AREG	UP
ARF1	UP
ARF3	UP
ARF4	UP
ARHGAP29	UP
ARHGAP5-AS1	UP
ARHGDIB	UP
ARHGEF1	UP
ARHGEF2	UP
ARL15	UP
ARL4C	UP
ARMC10	UP
ARNTL2	UP
ARPC1A	UP
ARPC1B	UP
ARPC2	UP
ARPC3	UP
ARPC5	UP
ARPC5L	UP
ASAP1	UP
ASAP2	UP
ASL	UP
ASNS	UP
ASPH	UP
ATF4	UP
ATOX1	UP
ATP1B3	UP
ATP2B1	UP
ATP6AP2	UP
ATP6V0D1	UP
ATP6V0E1	UP
ATP6V1C1	UP
ATP6V1D	UP
ATP6V1G1	UP
ATXN3	UP
AUP1	UP
AXL	UP
AZI2	UP
B2M	UP
B3GNT5	UP
B4GALT1	UP
BAG3	UP
BAIAP2L1	UP
BANF1	UP
BASP1	UP
BAZ1A	UP
BBC3	UP
BBX	UP
BCAP29	UP
BCAP31	UP
BCAR3	UP
BCAT1	UP
BCL2A1	UP
BECN1	UP
BEX2	UP
BHLHE40	UP
BID	UP
BIK	UP
BLCAP	UP
BLOC1S2	UP
BMP1	UP
BMPR2	UP
BNC2	UP
BNIP2	UP
BNIP3L	UP
BOK	UP
BRI3	UP
BRK1	UP
BSG	UP
BTBD10	UP
BTF3	UP
BTG1	UP
BTG3	UP
BUD31	UP
BZW1	UP
C12orf49	UP
C12orf75	UP
C15orf48	UP
C16orf74	UP
C19orf33	UP
C1orf106	UP
C3orf52	UP
C4orf26	UP
C4orf48	UP
C6orf1	UP
C7orf73	UP
C8orf4	UP
CACNG6	UP
CALD1	UP
CALM2	UP
CALR	UP
CALU	UP
CAMK1D	UP
CANT1	UP
CAP1	UP
CAP2	UP
CAPN2	UP
CAPZB	UP
CARS	UP
CASC10	UP
CASC15	UP
CASP6	UP
CAV1	UP
CAV2	UP
CBR3	UP
CCDC109B	UP
CCDC50	UP
CCDC71L	UP
CCDC80	UP
CCDC90B	UP
CCND1	UP
CCNDBP1	UP
CCNG2	UP
CCNI	UP
CCT2	UP
CD151	UP
CD24	UP
CD274	UP
CD276	UP
CD44	UP
CD47	UP
CD59	UP
CD63	UP
CD68	UP
CD82	UP
CD9	UP
CDA	UP
CDC123	UP
CDC42EP2	UP
CDCP1	UP
CDH3	UP
CDK4	UP
CDK6	UP
CDKN1A	UP
CEBPB	UP
CEP170	UP
CFL1	UP
CFL2	UP
CH17-189H20.1	UP
CH17-360D5.2	UP
CHMP1B	UP
CHMP4C	UP
CHMP5	UP
CHPF	UP
CHRNB1	UP
CHST11	UP
CHST7	UP
CIB1	UP
CIRBP	UP
CKAP4	UP
CLCF1	UP
CLDN1	UP
CLGN	UP
CLIC1	UP
CLIC4	UP
CLMP	UP
CLSTN1	UP
CLTA	UP
CLTB	UP
CMIP	UP
CMTM3	UP
CMTM6	UP
CMTM7	UP
CNN2	UP
CNN3	UP
COL17A1	UP
COL27A1	UP
COL4A1	UP
COL4A2	UP
COL5A1	UP
COL6A2	UP
COMMD3	UP
COMMD6	UP
COMT	UP
COPE	UP
COQ10B	UP
CORO1C	UP
COTL1	UP
COX4I1	UP
CPM	UP
CREG2	UP
CRIPT	UP
CSNK1A1	UP
CSNK1D	UP
CSRP2	UP
CST3	UP
CST6	UP
CTA-392C11.1	UP
CTD-3252C9.4	UP
CTGF	UP
CTNNAL1	UP
CTNNB1	UP
CTNNBIP1	UP
CTSA	UP
CTSB	UP
CTSC	UP
CTSH	UP
CTSL	UP
CUTA	UP
CXCL1	UP
CXCL2	UP
CXCL3	UP
CXCL8	UP
CYP24A1	UP
CYR61	UP
CYSRT1	UP
CYTH1	UP
DAAM1	UP
DAD1	UP
DAPK3	UP
DBN1	UP
DCBLD1	UP
DCBLD2	UP
DCTD	UP
DCTN2	UP
DCTN3	UP
DDB2	UP
DDIT3	UP
DDIT4	UP
DDX5	UP
DECR1	UP
DERL2	UP
DHRS2	UP
DHRS3	UP
DHRS7	UP
DHRSX	UP
DIO2	UP
DKK1	UP
DLC1	UP
DLGAP4	UP
DNAJB11	UP
DNAJB6	UP
DNAJB9	UP
DNAJC2	UP
DNAJC3	UP
DNASE2	UP
DNTTIP1	UP
DOCK4	UP
DPCD	UP
DRAM1	UP
DRAP1	UP
DSC2	UP
DSE	UP
DSG2	UP
DUSP4	UP
DUSP6	UP
DUSP7	UP
DYNC1I2	UP
DYNC1LI2	UP
DYNLT3	UP
EAPP	UP
ECHS1	UP
EDF1	UP
EDN1	UP
EEF1A1	UP
EEF1D	UP
EEF2	UP
EFEMP1	UP
EFHD2	UP
EFNA1	UP
EFR3B	UP
EGFR	UP
EGR1	UP
EID1	UP
EIF1	UP
EIF3D	UP
EIF3E	UP
EIF3G	UP
EIF4EBP1	UP
EIF4G2	UP
EIF5A2	UP
EIF6	UP
ELK3	UP
ELL2	UP
EMB	UP
EMC3	UP
EMP3	UP
ENC1	UP
EPAS1	UP
EPB41L4A-AS1	UP
EPHA2	UP
EPHB2	UP
ERCC1	UP
ERO1A	UP
ERP44	UP
ERRFI1	UP
ETS2	UP
ETV4	UP
ETV5	UP
EVA1A	UP
EXT1	UP
FAAP20	UP
FABP5	UP
FADS3	UP
FAM101B	UP
FAM103A1	UP
FAM105A	UP
FAM114A1	UP
FAM127A	UP
FAM129B	UP
FAM195B	UP
FAM214B	UP
FAM229B	UP
FAM3C	UP
FAM49B	UP
FAM50A	UP
FAM65A	UP
FAM83A	UP
FAM89B	UP
FAM92A1	UP
FBLIM1	UP
FBXO32	UP
FCHSD1	UP
FDX1	UP
FERMT1	UP
FERMT2	UP
FEZ2	UP
FGD6	UP
FHL2	UP
FHL3	UP
FHOD1	UP
FIBCD1	UP
FKBP1A	UP
FKBP3	UP
FKBP8	UP
FLNA	UP
FN1	UP
FNDC3B	UP
FNDC4	UP
FNTA	UP
FOSL1	UP
FOXD1	UP
FOXO1	UP
FOXP1	UP
FRMD6	UP
FRMD6-AS1	UP
FSCN1	UP
FST	UP
FSTL3	UP
FURIN	UP
FUT8	UP
FXYD5	UP
G0S2	UP
G6PD	UP
GABARAPL1	UP
GABBR2	UP
GADD45A	UP
GADD45B	UP
GAL	UP
GALNT10	UP
GALNT14	UP
GALNT18	UP
GALNT2	UP
GAS6	UP
GGH	UP
GHITM	UP
GJA1	UP
GJB3	UP
GLIPR1	UP
GLIPR2	UP
GLRX3	UP
GLTP	UP
GLTSCR2	UP
GNA12	UP
GNAI2	UP
GNAI3	UP
GNB2L1	UP
GNG11	UP
GNG12	UP
GNPNAT1	UP
GOPC	UP
GPAT4	UP
GPR137B	UP
GPR87	UP
GPRC5A	UP
GPX1	UP
GPX8	UP
GRAMD1A	UP
GRAMD1B	UP
GRINA	UP
GRN	UP
GSDMD	UP
GSTO1	UP
GTF2H5	UP
GUK1	UP
GYG1	UP
H2AFY2	UP
H3F3A	UP
H3F3B	UP
HADHB	UP
HAPLN3	UP
HAS2	UP
HBEGF	UP
HCCS	UP
HDAC2	UP
HDAC7	UP
HERC4	UP
HERPUD1	UP
HERPUD2	UP
HEXA	UP
HEXB	UP
HGS	UP
HIST1H2BC	UP
HLA-A	UP
HLA-B	UP
HLA-C	UP
HLA-E	UP
HMGA1	UP
HMGA2	UP
HMGB1	UP
HMOX1	UP
HMOX2	UP
HN1	UP
HNRNPK	UP
HOMER2	UP
HOMER3	UP
HOXB9	UP
HSF2BP	UP
HSP90AA1	UP
HSP90AB1	UP
HSP90B1	UP
HSPA5	UP
HSPH1	UP
HYAL2	UP
HYAL3	UP
ID3	UP
IDH2	UP
IDS	UP
IER3	UP
IFI27L2	UP
IFNAR2	UP
IFNGR1	UP
IFNGR2	UP
IFT52	UP
IFT57	UP
IGF2	UP
IGFBP3	UP
IGFBP4	UP
IKBIP	UP
IKBKE	UP
IL11	UP
IL13RA1	UP
IL15	UP
IL18	UP
IL27RA	UP
IL32	UP
IL4R	UP
IL6ST	UP
ILK	UP
INPP4B	UP
IRF2BPL	UP
ISCA2	UP
ISG15	UP
ISG20	UP
ITGA2	UP
ITGA3	UP
ITGA5	UP
ITGA6	UP
ITGAV	UP
ITGB1	UP
ITGB4	UP
ITGB5	UP
ITGB6	UP
ITGB8	UP
ITM2B	UP
ITM2C	UP
ITPR2	UP
JAG1	UP
JAK1	UP
JARID2	UP
JUN	UP
JUNB	UP
KCCAT211	UP
KCNMA1	UP
KCTD11	UP
KDELR2	UP
KDM5B	UP
KDSR	UP
KIF3C	UP
KIF5B	UP
KIFC3	UP
KLC1	UP
KLF6	UP
KLF7	UP
KLHL24	UP
KLHL5	UP
KPNA4	UP
KRT17	UP
KRT6A	UP
KRT7	UP
KRT80	UP
KRT81	UP
KRT86	UP
KTN1	UP
KYNU	UP
LACTB	UP
LAMB3	UP
LAMC1	UP
LAMC2	UP
LAPTM4A	UP
LARP6	UP
LBH	UP
LDHA	UP
LEPROT	UP
LEPROTL1	UP
LGALS1	UP
LGMN	UP
LHX1	UP
LIMA1	UP
LIMD2	UP
LIMK1	UP
LIMS1	UP
LINC00152	UP
LINC00704	UP
LINC00941	UP
LINC00973	UP
LINC00998	UP
LINC01116	UP
LINC01322	UP
LINC01481	UP
LMBR1L	UP
LMCD1	UP
LOXL1-AS1	UP
LOXL2	UP
LPCAT2	UP
LPP	UP
LRP10	UP
LRRC8A	UP
LRRC8C	UP
LTBP2	UP
LTBP4	UP
LUZP1	UP
LYPD1	UP
LYPLA1	UP
LYST	UP
M6PR	UP
MAGED1	UP
MALL	UP
MALSU1	UP
MAN2A1	UP
MANF	UP
MAP1B	UP
MAP1LC3A	UP
MAP1LC3B	UP
MAP2K1	UP
MAP4K4	UP
MAP7D1	UP
MAPKAP1	UP
MARCH4	UP
MARCH5	UP
MARCKS	UP
MARCKSL1	UP
MBOAT2	UP
MCFD2	UP
MCL1	UP
MCTS1	UP
ME2	UP
MED10	UP
MED15	UP
MESDC2	UP
MET	UP
MEX3A	UP
MEX3B	UP
MFGE8	UP
MGAT1	UP
MGAT2	UP
MGLL	UP
MGST1	UP
MICAL1	UP
MICAL2	UP
MIR181A1HG	UP
MIR4435-2HG	UP
MITD1	UP
MLF1	UP
MLLT11	UP
MLXIP	UP
MMD	UP
MMP14	UP
MMP2	UP
MORF4L2	UP
MORN2	UP
MOSPD1	UP
MRAS	UP
MRC2	UP
MRPL10	UP
MRPL15	UP
MRPL2	UP
MRPS10	UP
MRPS16	UP
MSANTD3	UP
MSN	UP
MSRB3	UP
MT1A	UP
MT1F	UP
MT1G	UP
MT1X	UP
MT2A	UP
MTL5	UP
MTSS1	UP
MVP	UP
MXD4	UP
MYC	UP
MYDGF	UP
MYH9	UP
MYL12A	UP
MYL12B	UP
MYL6	UP
MYL6B	UP
MYO10	UP
NAA20	UP
NABP1	UP
NACA	UP
NAGK	UP
NAP1L1	UP
NARF	UP
NAV1	UP
NAV2	UP
NAV3	UP
NCEH1	UP
NCF2	UP
NCSTN	UP
NDFIP1	UP
NDUFS5	UP
NDUFV2	UP
NEBL	UP
NEDD9	UP
NEK7	UP
NET1	UP
NFE2L3	UP
NFKB2	UP
NFKBIA	UP
NFKBIE	UP
NFKBIZ	UP
NGF	UP
NIFK	UP
NIPAL4	UP
NKILA	UP
NLRP1	UP
NME1	UP
NME7	UP
NOSIP	UP
NOTCH2	UP
NPC2	UP
NPTX1	UP
NRBP1	UP
NRG1	UP
NRP1	UP
NT5E	UP
NTN4	UP
NUAK1	UP
NUAK2	UP
NUDT2	UP
NUTF2	UP
OAZ2	UP
OCIAD2	UP
ODC1	UP
ODF2L	UP
ODF3B	UP
OPTN	UP
ORAI2	UP
ORAI3	UP
ORMDL2	UP
OS9	UP
OSBPL8	UP
OXCT1	UP
P3H2	UP
P4HA2	UP
P4HB	UP
PABPC1	UP
PACS1	UP
PAIP2	UP
PAK1IP1	UP
PALLD	UP
PAWR	UP
PBXIP1	UP
PCBP4	UP
PCDH1	UP
PCGF2	UP
PCMT1	UP
PCSK1N	UP
PCTP	UP
PDCD5	UP
PDCD6	UP
PDGFB	UP
PDIA3	UP
PDIA4	UP
PDIA6	UP
PDLIM7	UP
PDZD11	UP
PEA15	UP
PEPD	UP
PERP	UP
PFDN2	UP
PFDN4	UP
PFKP	UP
PFN1	UP
PFN2	UP
PGM2L1	UP
PGRMC2	UP
PHF23	UP
PHLDA1	UP
PHLDA2	UP
PHLDA3	UP
PHLDB1	UP
PHLDB2	UP
PHTF1	UP
PIEZO1	UP
PIGT	UP
PINK1	UP
PITPNC1	UP
PKIA	UP
PKIG	UP
PKM	UP
PLAU	UP
PLAUR	UP
PLCXD2	UP
PLEK2	UP
PLEKHA3	UP
PLEKHG3	UP
PLEKHO1	UP
PLGRKT	UP
PLIN3	UP
PLK2	UP
PLOD2	UP
PLP2	UP
PLPP5	UP
PLS3	UP
PMEPA1	UP
PNP	UP
PNRC1	UP
POLR3GL	UP
POMP	UP
PON2	UP
PPFIBP1	UP
PPIA	UP
PPIB	UP
PPP1CA	UP
PPP1R12A	UP
PPP1R13L	UP
PPP1R14B	UP
PPP1R14C	UP
PPP1R15A	UP
PPP1R18	UP
PPP4C	UP
PRAF2	UP
PRDX4	UP
PRKCDBP	UP
PRMT1	UP
PRNP	UP
PROCR	UP
PRSS22	UP
PRSS23	UP
PSAP	UP
PSD3	UP
PSMA7	UP
PSMB1	UP
PSMB6	UP
PSMB7	UP
PSMB9	UP
PSMC3	UP
PSMC4	UP
PSMD13	UP
PSMD2	UP
PSMD4	UP
PSMD6	UP
PSMD8	UP
PSME1	UP
PSME2	UP
PSMG1	UP
PTGES	UP
PTHLH	UP
PTMS	UP
PTP4A1	UP
PTPN14	UP
PTPRE	UP
PTPRK	UP
PTRF	UP
PTRH2	UP
PTTG1IP	UP
PXDC1	UP
PXN	UP
PYGL	UP
PYURF	UP
QPCT	UP
QSOX1	UP
RAB11A	UP
RAB1A	UP
RAB22A	UP
RAB32	UP
RAB7A	UP
RABAC1	UP
RAC1	UP
RAD23B	UP
RAI14	UP
RALA	UP
RALB	UP
RAN	UP
RAP2B	UP
RASA2	UP
RASGRP1	UP
RASGRP3	UP
RBFOX2	UP
RBM3	UP
RBM7	UP
RBM8A	UP
RBMS1	UP
RBP1	UP
RCN1	UP
RCN2	UP
RDX	UP
REEP5	UP
RELB	UP
REXO2	UP
RFTN1	UP
RGS10	UP
RHCG	UP
RHOC	UP
RHOD	UP
RILP	UP
RIN1	UP
RND1	UP
RND3	UP
RNF121	UP
RNF149	UP
RNF181	UP
RNF2	UP
RNF44	UP
RNFT1	UP
RNH1	UP
ROBO3	UP
RP11-1069G10.2	UP
RP11-221N13.3	UP
RP11-2C24.9	UP
RP11-408N14.1	UP
RP11-60L3.1	UP
RP11-66B24.2	UP
RP11-680A11.5	UP
RP11-680F8.1	UP
RP11-783K16.5	UP
RP11-890B15.2	UP
RP13-463N16.6	UP
RPL10	UP
RPL11	UP
RPL13	UP
RPL13A	UP
RPL15	UP
RPL18A	UP
RPL22L1	UP
RPL23	UP
RPL24	UP
RPL28	UP
RPL32	UP
RPL35A	UP
RPL37A	UP
RPL39	UP
RPL4	UP
RPL5	UP
RPL6	UP
RPL9	UP
RPS12	UP
RPS13	UP
RPS17	UP
RPS24	UP
RPS25	UP
RPS27A	UP
RPS3A	UP
RRAGA	UP
RRAS	UP
RRAS2	UP
RSL24D1	UP
RSPRY1	UP
RSU1	UP
RTCA	UP
RTKN	UP
RTN4	UP
RUNX1	UP
S100A10	UP
S100A11	UP
S100A13	UP
S100A16	UP
S100A2	UP
SARAF	UP
SCG5	UP
SCN1B	UP
SDC1	UP
SDC4	UP
SDCBP	UP
SDCBP2	UP
SDHA	UP
SEC14L2	UP
SEC61A1	UP
SEC61B	UP
SEC61G	UP
SELM	UP
SELT	UP
SEMA3C	UP
SEMA4B	UP
SEMA7A	UP
SEPT10	UP
SEPT7	UP
SEPW1	UP
SERINC1	UP
SERINC3	UP
SERPINB1	UP
SERPINB5	UP
SERPINB6	UP
SERPINB8	UP
SERPINE1	UP
SERPINE2	UP
SERTAD4-AS1	UP
SESN2	UP
SF3B6	UP
SFN	UP
SFT2D1	UP
SFXN3	UP
SGK1	UP
SGPL1	UP
SH2D4A	UP
SH3BGRL	UP
SH3BGRL3	UP
SH3GLB1	UP
SH3KBP1	UP
SHARPIN	UP
SHC1	UP
SHISA5	UP
SIRPA	UP
SKAP2	UP
SKIL	UP
SKP1	UP
SLC16A3	UP
SLC25A3	UP
SLC25A37	UP
SLC26A2	UP
SLC29A1	UP
SLC2A6	UP
SLC31A2	UP
SLC35E3	UP
SLC39A13	UP
SLC4A7	UP
SLC52A2	UP
SLC7A11	UP
SLC9A1	UP
SLC9A7	UP
SLFN5	UP
SLPI	UP
SMAP1	UP
SMARCA1	UP
SMIM19	UP
SMOX	UP
SMS	UP
SMTN	UP
SMURF2	UP
SNAI2	UP
SNAP23	UP
SNCG	UP
SNRPB	UP
SNU13	UP
SNX3	UP
SNX6	UP
SOCS1	UP
SOCS3	UP
SOD2	UP
SOX4	UP
SOX9	UP
SP100	UP
SPATS2L	UP
SPCS3	UP
SPECC1	UP
SPHK1	UP
SPINT2	UP
SPOCD1	UP
SPOCK1	UP
SPPL2A	UP
SPSB1	UP
SPTBN1	UP
SQRDL	UP
SREK1IP1	UP
SRI	UP
SRP14	UP
SSR2	UP
SSR3	UP
ST3GAL1	UP
ST3GAL5	UP
STAP2	UP
STARD3	UP
STC1	UP
STC2	UP
STEAP1	UP
STK17A	UP
STK38L	UP
STMN3	UP
STOM	UP
STON2	UP
STRA6	UP
STRAP	UP
STX1A	UP
STX4	UP
SUB1	UP
SUSD1	UP
SVIP	UP
SYCE1L	UP
SYNCRIP	UP
SYNPO	UP
TACSTD2	UP
TAF12	UP
TAGLN2	UP
TALDO1	UP
TANC2	UP
TAP1	UP
TAP2	UP
TAPBP	UP
TARS	UP
TAX1BP3	UP
TBC1D7	UP
TCEA2	UP
TCEAL1	UP
TCEAL3	UP
TCEAL4	UP
TCEAL8	UP
TES	UP
TESC	UP
TFG	UP
TFPI	UP
TFPI2	UP
TGFA	UP
TGFB1	UP
TGFB1I1	UP
TGFBI	UP
TGFBR1	UP
TGIF1	UP
TGM2	UP
THBD	UP
THBS1	UP
TIMP1	UP
TIMP2	UP
TINAGL1	UP
TJP1	UP
TM2D1	UP
TM2D2	UP
TM2D3	UP
TM4SF1	UP
TM7SF3	UP
TMBIM4	UP
TMED1	UP
TMED9	UP
TMEM123	UP
TMEM132A	UP
TMEM136	UP
TMEM14A	UP
TMEM14C	UP
TMEM150A	UP
TMEM156	UP
TMEM158	UP
TMEM165	UP
TMEM189	UP
TMEM191B	UP
TMEM2	UP
TMEM261	UP
TMEM40	UP
TMEM45A	UP
TMEM59	UP
TMSB10	UP
TMSB4X	UP
TNFAIP1	UP
TNFAIP3	UP
TNFAIP8	UP
TNFRSF10B	UP
TNFRSF12A	UP
TNIP1	UP
TOMM34	UP
TOP1	UP
TP53I3	UP
TP63	UP
TPBG	UP
TPD52	UP
TPD52L2	UP
TPM1	UP
TPM3	UP
TPM4	UP
TPMT	UP
TPRKB	UP
TPST1	UP
TPT1	UP
TRAM1	UP
TRIB1	UP
TRIB3	UP
TRIM47	UP
TRIM7	UP
TRIO	UP
TSC22D1	UP
TSC22D2	UP
TSPAN14	UP
TSPAN17	UP
TSPAN3	UP
TSPAN5	UP
TSPAN6	UP
TSPO	UP
TSTA3	UP
TTC3	UP
TTYH3	UP
TUBA1A	UP
TUBA1C	UP
TUBA4A	UP
TUBB	UP
TUBB2A	UP
TUBB6	UP
TUFT1	UP
TUSC3	UP
TWF2	UP
TXNDC12	UP
TXNDC9	UP
TXNRD1	UP
UACA	UP
UAP1	UP
UBA52	UP
UBB	UP
UBC	UP
UBE2D1	UP
UBE2E1	UP
UBE2E3	UP
UBE2H	UP
UBE2I	UP
UBE2L3	UP
UBE2L6	UP
UBE2Q2	UP
UBLCP1	UP
UBTD1	UP
UBXN1	UP
UBXN4	UP
UCHL1	UP
UCHL3	UP
UCK2	UP
ULK1	UP
UPP1	UP
UXS1	UP
VAMP3	UP
VAMP8	UP
VASP	UP
VAV1	UP
VCL	UP
VEGFA	UP
VEGFC	UP
VEZT	UP
VIM	UP
VMP1	UP
VOPP1	UP
VPS25	UP
VPS26A	UP
VPS29	UP
VSTM1	UP
WDR1	UP
WDR45	UP
WDR54	UP
WDR70	UP
WIPI1	UP
WIPI2	UP
WNT7A	UP
WSB1	UP
WSB2	UP
XRN2	UP
YPEL5	UP
YWHAB	UP
YWHAG	UP
YWHAZ	UP
ZBED2	UP
ZBTB38	UP
ZFAND5	UP
ZFAND6	UP
ZFHX3	UP
ZFP36L1	UP
ZMYM2	UP
ZNF185	UP
ZNF277	UP
ZNF428	UP
ZNF821	UP
ZNHIT1	UP
ZYX	UP
ABCC2	DOWN
ABCC3	DOWN
ABCG2	DOWN
ABHD12	DOWN
AC006273.4	DOWN
ACAT2	DOWN
ACBD5	DOWN
ADI1	DOWN
AGAP3	DOWN
AGR2	DOWN
AGR3	DOWN
AHCYL1	DOWN
AHNAK	DOWN
AIF1L	DOWN
AK4	DOWN
AKR1B10	DOWN
AKR1C1	DOWN
AKR1C2	DOWN
AKR1C3	DOWN
AKR7A2	DOWN
ALDH2	DOWN
ALDH3A1	DOWN
ALDH3B1	DOWN
ALDOA	DOWN
ALKBH2	DOWN
ALYREF	DOWN
AMBP	DOWN
ANAPC11	DOWN
ANAPC15	DOWN
ANG	DOWN
ANK3	DOWN
ANKRD1	DOWN
ANKRD2	DOWN
ANKRD39	DOWN
ANXA13	DOWN
ANXA4	DOWN
ANXA9	DOWN
AP1M2	DOWN
APOH	DOWN
APRT	DOWN
AQP3	DOWN
AR	DOWN
ARL3	DOWN
ARMC7	DOWN
ARRB2	DOWN
ASRGL1	DOWN
ASXL1	DOWN
ATE1	DOWN
ATP1B1	DOWN
ATP2B1	DOWN
ATP5E	DOWN
ATP5G1	DOWN
ATP5G2	DOWN
ATP5G3	DOWN
ATP5I	DOWN
ATP5L	DOWN
ATP6V0E2	DOWN
ATP8B1	DOWN
AURKA	DOWN
AURKB	DOWN
AVPI1	DOWN
BAG1	DOWN
BAMBI	DOWN
BCAS1	DOWN
BCL2L1	DOWN
BEST1	DOWN
BIN1	DOWN
BIRC5	DOWN
BLVRB	DOWN
BMP4	DOWN
BOLA3	DOWN
BRI3BP	DOWN
BTF3	DOWN
C10orf54	DOWN
C14orf80	DOWN
C16orf13	DOWN
C17orf89	DOWN
C19orf53	DOWN
C1QBP	DOWN
C2orf72	DOWN
C3orf14	DOWN
C6orf132	DOWN
C7orf50	DOWN
C7orf55	DOWN
C8orf82	DOWN
C9orf142	DOWN
C9orf3	DOWN
CA12	DOWN
CA2	DOWN
CAV1	DOWN
CAV2	DOWN
CBR1	DOWN
CBR3	DOWN
CCDC106	DOWN
CCDC167	DOWN
CCDC34	DOWN
CCDC57	DOWN
CCDC85B	DOWN
CCDC85C	DOWN
CCNA2	DOWN
CCNB1	DOWN
CDC20	DOWN
CDC25B	DOWN
CDC45	DOWN
CDC6	DOWN
CDCA3	DOWN
CDCA5	DOWN
CDH1	DOWN
CDK5RAP2	DOWN
CDKN2C	DOWN
CDKN3	DOWN
CDR2L	DOWN
CEACAM6	DOWN
CEBPD	DOWN
CENPA	DOWN
CENPF	DOWN
CENPK	DOWN
CENPM	DOWN
CENPN	DOWN
CENPV	DOWN
CEP55	DOWN
CES1	DOWN
CHCHD10	DOWN
CHCHD2	DOWN
CHCHD5	DOWN
CHMP2A	DOWN
CHPT1	DOWN
CISD3	DOWN
CKB	DOWN
CKS1B	DOWN
CKS2	DOWN
CLDN2	DOWN
CLDN3	DOWN
CLPTM1L	DOWN
CLSPN	DOWN
CLU	DOWN
CMBL	DOWN
COA1	DOWN
COMTD1	DOWN
COQ4	DOWN
COX14	DOWN
COX17	DOWN
COX5A	DOWN
COX5B	DOWN
COX6B1	DOWN
COX6C	DOWN
COX7A2	DOWN
COX8A	DOWN
CPLX2	DOWN
CRABP2	DOWN
CRACR2B	DOWN
CRB3	DOWN
CRIP2	DOWN
CRNDE	DOWN
CRYAB	DOWN
CRYZ	DOWN
CSF1	DOWN
CTB-55O6.8	DOWN
CTSD	DOWN
CXCL16	DOWN
CXXC5	DOWN
CYB5A	DOWN
CYB5B	DOWN
CYC1	DOWN
CYCS	DOWN
CYP1B1	DOWN
CYP26B1	DOWN
CYP2S1	DOWN
CYP4F3	DOWN
DAPK1	DOWN
DBI	DOWN
DCXR	DOWN
DDT	DOWN
DDX46	DOWN
DEGS2	DOWN
DENND3	DOWN
DEPDC1	DOWN
DHCR24	DOWN
DHFR	DOWN
DNAJC19	DOWN
DNMT1	DOWN
DPYSL2	DOWN
DTYMK	DOWN
DYNLRB1	DOWN
E2F1	DOWN
ECH1	DOWN
ECHDC2	DOWN
ECI1	DOWN
EDN2	DOWN
EEF1A1	DOWN
ELF3	DOWN
ELP5	DOWN
EMC9	DOWN
EMP2	DOWN
ENHO	DOWN
ENO1	DOWN
ENSA	DOWN
EPB41L1	DOWN
EPHX1	DOWN
EPS8	DOWN
ERBB3	DOWN
ERMP1	DOWN
ETFB	DOWN
EZR	DOWN
F12	DOWN
FA2H	DOWN
FAM102A	DOWN
FAM195A	DOWN
FAM64A	DOWN
FAM89A	DOWN
FANCA	DOWN
FANCI	DOWN
FASN	DOWN
FBL	DOWN
FBP1	DOWN
FBXO2	DOWN
FGFBP1	DOWN
FGFR4	DOWN
FKBP4	DOWN
FLOT1	DOWN
FOS	DOWN
FOSB	DOWN
FOXM1	DOWN
FTH1	DOWN
FTL	DOWN
G6PD	DOWN
GALM	DOWN
GAMT	DOWN
GATA3	DOWN
GCAT	DOWN
GCHFR	DOWN
GCSH	DOWN
GFRA1	DOWN
GGCT	DOWN
GIPC1	DOWN
GLA	DOWN
GLRX	DOWN
GMCL1	DOWN
GMNN	DOWN
GNB2L1	DOWN
GPATCH4	DOWN
GPC1	DOWN
GPD2	DOWN
GPRC5A	DOWN
GPRIN2	DOWN
GPSM2	DOWN
GPX2	DOWN
GPX4	DOWN
GSR	DOWN
GSTP1	DOWN
GTF3A	DOWN
GULP1	DOWN
H1FX	DOWN
H2AFJ	DOWN
H2AFX	DOWN
H2AFZ	DOWN
HCFC1R1	DOWN
HDGF	DOWN
HELLS	DOWN
HES6	DOWN
HIGD2A	DOWN
HINT1	DOWN
HINT2	DOWN
HIRIP3	DOWN
HIST1H1C	DOWN
HIST1H4C	DOWN
HMGB1	DOWN
HMGB2	DOWN
HMGCS1	DOWN
HMGN2	DOWN
HOXC13	DOWN
HRASLS2	DOWN
HRCT1	DOWN
HSBP1L1	DOWN
HSPB11	DOWN
HSPE1	DOWN
ID1	DOWN
ID2	DOWN
IFITM2	DOWN
IGFBP4	DOWN
IGFBP6	DOWN
IMPA2	DOWN
INF2	DOWN
IRS2	DOWN
ISOC2	DOWN
ISYNA1	DOWN
ITGAE	DOWN
ITPK1	DOWN
JMJD8	DOWN
JTB	DOWN
JUND	DOWN
KAZALD1	DOWN
KCMF1	DOWN
KCNK5	DOWN
KCTD3	DOWN
KIAA0101	DOWN
KIAA1324	DOWN
KIF22	DOWN
KLF2	DOWN
KLF5	DOWN
KNSTRN	DOWN
KRT15	DOWN
KRT18	DOWN
KRT19	DOWN
KRT4	DOWN
KRT8	DOWN
KRT80	DOWN
KRTCAP3	DOWN
LAMA5	DOWN
LAMTOR4	DOWN
LCN2	DOWN
LDHB	DOWN
LGALS3	DOWN
LGALS4	DOWN
LINC01588	DOWN
LLGL2	DOWN
LMO7	DOWN
LRR1	DOWN
LSM3	DOWN
LSM4	DOWN
LSM5	DOWN
LY6E	DOWN
MAGOHB	DOWN
MAL2	DOWN
MALAT1	DOWN
MALSU1	DOWN
MCEE	DOWN
MCM5	DOWN
MCU	DOWN
MED11	DOWN
MESP1	DOWN
MGST1	DOWN
MGST3	DOWN
MIS18A	DOWN
MITF	DOWN
MKI67	DOWN
MMP24	DOWN
MMP7	DOWN
MND1	DOWN
MPC1	DOWN
MPC2	DOWN
MPRIP	DOWN
MRPL11	DOWN
MRPL12	DOWN
MRPL18	DOWN
MRPL23	DOWN
MRPL27	DOWN
MRPL43	DOWN
MRPL51	DOWN
MRPL57	DOWN
MRPS18C	DOWN
MRPS26	DOWN
MRPS33	DOWN
MRPS34	DOWN
MRPS7	DOWN
MSRB1	DOWN
MT-ATP6	DOWN
MT-CO1	DOWN
MT-CO2	DOWN
MT-CO3	DOWN
MT-CYB	DOWN
MT-ND1	DOWN
MT-ND2	DOWN
MT-ND4	DOWN
MT-ND6	DOWN
MTCL1	DOWN
MTL5	DOWN
MTRNR2L8	DOWN
MTUS1	DOWN
MUC1	DOWN
MUC5B	DOWN
MYBL2	DOWN
MYO1B	DOWN
MYOF	DOWN
MZT2B	DOWN
NAA38	DOWN
NCAPD3	DOWN
NCAPH	DOWN
NDUFA2	DOWN
NDUFA4	DOWN
NDUFAB1	DOWN
NDUFAF3	DOWN
NDUFB1	DOWN
NDUFB10	DOWN
NDUFB9	DOWN
NDUFC1	DOWN
NEAT1	DOWN
NELL2	DOWN
NHP2	DOWN
NMB	DOWN
NME1	DOWN
NME4	DOWN
NOTCH3	DOWN
NQO1	DOWN
NQO2	DOWN
NR0B1	DOWN
NR2F2	DOWN
NSMCE4A	DOWN
NTHL1	DOWN
NUDT1	DOWN
NUDT14	DOWN
NUPR1	DOWN
NUSAP1	DOWN
OAS3	DOWN
OIP5	DOWN
OSGIN1	DOWN
OXLD1	DOWN
PABPC1	DOWN
PAICS	DOWN
PARD6A	DOWN
PARD6B	DOWN
PBK	DOWN
PC	DOWN
PCBD1	DOWN
PCNA	DOWN
PCYT2	DOWN
PDXK	DOWN
PGP	DOWN
PHB	DOWN
PHF19	DOWN
PHLDA2	DOWN
PHPT1	DOWN
PIM3	DOWN
PITX1	DOWN
PKP3	DOWN
PLA2G16	DOWN
PLAC8	DOWN
PLCD3	DOWN
PLCXD3	DOWN
PLK1	DOWN
PMF1	DOWN
PNKD	DOWN
POLD2	DOWN
POLDIP2	DOWN
POLR2H	DOWN
POLR2I	DOWN
POLR2L	DOWN
POLR3K	DOWN
PPCDC	DOWN
PPDPF	DOWN
PPIF	DOWN
PRADC1	DOWN
PRC1	DOWN
PRDX1	DOWN
PRDX3	DOWN
PRELID1	DOWN
PRR15	DOWN
PRR15L	DOWN
PRRT3-AS1	DOWN
PSD4	DOWN
PSME2	DOWN
PSRC1	DOWN
PTGR1	DOWN
PTMA	DOWN
PTTG1	DOWN
PVRL3	DOWN
PXMP2	DOWN
PXN-AS1	DOWN
RAB11FIP1	DOWN
RAB15	DOWN
RAB1B	DOWN
RAB26	DOWN
RAB40B	DOWN
RAD23A	DOWN
RANBP1	DOWN
RAP1GAP	DOWN
RARRES3	DOWN
RASGEF1A	DOWN
RASSF7	DOWN
RBM39	DOWN
RBM47	DOWN
RBPMS	DOWN
RDH10	DOWN
RERG	DOWN
RFC2	DOWN
RGS14	DOWN
RHOB	DOWN
RHOBTB3	DOWN
RHOD	DOWN
RHOV	DOWN
RNF19A	DOWN
RNF43	DOWN
RP1-27K12.2	DOWN
RP1-60O19.1	DOWN
RP11-1094M14.11	DOWN
RP11-111M22.3	DOWN
RP11-295G20.2	DOWN
RP11-356J5.12	DOWN
RP11-38M8.1	DOWN
RP11-465N4.4	DOWN
RP11-532F12.5	DOWN
RP11-545E17.3	DOWN
RPA1	DOWN
RPA3	DOWN
RPL10	DOWN
RPL10A	DOWN
RPL11	DOWN
RPL12	DOWN
RPL13	DOWN
RPL13A	DOWN
RPL14	DOWN
RPL15	DOWN
RPL18	DOWN
RPL19	DOWN
RPL21	DOWN
RPL22	DOWN
RPL23A	DOWN
RPL26	DOWN
RPL27	DOWN
RPL27A	DOWN
RPL28	DOWN
RPL29	DOWN
RPL3	DOWN
RPL30	DOWN
RPL32	DOWN
RPL34	DOWN
RPL35	DOWN
RPL36	DOWN
RPL36AL	DOWN
RPL37A	DOWN
RPL38	DOWN
RPL39L	DOWN
RPL4	DOWN
RPL5	DOWN
RPL7	DOWN
RPL7A	DOWN
RPL8	DOWN
RPLP0	DOWN
RPLP1	DOWN
RPLP2	DOWN
RPS11	DOWN
RPS12	DOWN
RPS14	DOWN
RPS15	DOWN
RPS15A	DOWN
RPS16	DOWN
RPS17	DOWN
RPS18	DOWN
RPS19	DOWN
RPS19BP1	DOWN
RPS2	DOWN
RPS21	DOWN
RPS23	DOWN
RPS24	DOWN
RPS27	DOWN
RPS28	DOWN
RPS29	DOWN
RPS3	DOWN
RPS3A	DOWN
RPS4X	DOWN
RPS5	DOWN
RPS6	DOWN
RPS7	DOWN
RPS8	DOWN
RPSA	DOWN
RRM2	DOWN
S100A10	DOWN
S100A4	DOWN
S100A6	DOWN
SAC3D1	DOWN
SAPCD2	DOWN
SCARA3	DOWN
SCD	DOWN
SCNN1A	DOWN
SDPR	DOWN
SELENBP1	DOWN
SEMA6B	DOWN
SERF2	DOWN
SGK2	DOWN
SGOL1	DOWN
SHMT1	DOWN
SIVA1	DOWN
SLC16A5	DOWN
SLC22A18	DOWN
SLC22A18AS	DOWN
SLC25A1	DOWN
SLC25A10	DOWN
SLC25A19	DOWN
SLC27A5	DOWN
SLC2A1	DOWN
SLC2A4RG	DOWN
SLC37A4	DOWN
SLC40A1	DOWN
SLC9A3R1	DOWN
SLC9A3R2	DOWN
SLCO4A1	DOWN
SLIRP	DOWN
SLPI	DOWN
SMAD6	DOWN
SMDT1	DOWN
SNRNP25	DOWN
SNRPB	DOWN
SNRPE	DOWN
SNRPF	DOWN
SOD1	DOWN
SPAG5	DOWN
SPC24	DOWN
SPDEF	DOWN
SPP1	DOWN
SQLE	DOWN
SRM	DOWN
SSRP1	DOWN
ST3GAL4	DOWN
STAT3	DOWN
STMN1	DOWN
STRA13	DOWN
SYNE1	DOWN
SYNM	DOWN
TC2N	DOWN
TCEB2	DOWN
TECR	DOWN
TEX30	DOWN
TFF1	DOWN
TFRC	DOWN
THAP7	DOWN
THOC6	DOWN
TIMELESS	DOWN
TIMM10	DOWN
TIMM8B	DOWN
TJP3	DOWN
TK1	DOWN
TKT	DOWN
TMA7	DOWN
TMEM106C	DOWN
TMEM141	DOWN
TMEM147	DOWN
TMEM14B	DOWN
TMEM183A	DOWN
TMEM205	DOWN
TMEM37	DOWN
TMEM54	DOWN
TMEM97	DOWN
TMPO	DOWN
TMSB4X	DOWN
TNNC1	DOWN
TNNT1	DOWN
TNS3	DOWN
TOB1	DOWN
TOMM5	DOWN
TOP2A	DOWN
TP53I11	DOWN
TPD52L1	DOWN
TPI1	DOWN
TRMT112	DOWN
TROAP	DOWN
TSPAN13	DOWN
TSPAN7	DOWN
TSTD1	DOWN
TTC39A	DOWN
TUBA1B	DOWN
TUBG1	DOWN
TXN	DOWN
UBE2C	DOWN
UBE2S	DOWN
UBE2T	DOWN
UCP2	DOWN
UGDH	DOWN
UNC13D	DOWN
UNC93B1	DOWN
UNG	DOWN
UPK1B	DOWN
UPK3B	DOWN
UQCC2	DOWN
UQCC3	DOWN
UQCR10	DOWN
UQCRH	DOWN
UQCRQ	DOWN
VAV3	DOWN
VPS9D1-AS1	DOWN
VTN	DOWN
WDR34	DOWN
WDR62	DOWN
WISP2	DOWN
XRCC3	DOWN
YTHDF3-AS1	DOWN
ZDHHC12	DOWN
ZFP36	DOWN
ZFP36L2	DOWN
ZNF367	DOWN
ZNF511	DOWN
ZNF580	DOWN
ZWINT	DOWN

### Sheet: Tan_PanCancer_EMTGeneSignature
Gene	Direction
GAS1	UP
CXCL12	UP
ZEB1	UP
GLYR1	UP
FHL1	UP
FERMT2	UP
C1S	UP
FYN	UP
WIPF1	UP
CYP1B1	UP
SERPING1	UP
SERPINF1	UP
VCAM1	UP
MAP1B	UP
TCF4	UP
SRPX	UP
EMP3	UP
DPT	UP
CALD1	UP
PTGIS	UP
VIM	UP
CD163	UP
C1R	UP
FBN1	UP
FN1	UP
FXYD6	UP
IGF1	UP
NAP1L3	UP
MRC1	UP
QKI	UP
MS4A4A	UP
DCN	UP
LOX	UP
RECK	UP
ANK2	UP
LY96	UP
ZFPM2	UP
CSRP2	UP
EFEMP1	UP
RARRES2	UP
PTPRC	UP
PLEKHO1	UP
RGS2	UP
F13A1	UP
JAM2	UP
CHRDL1	UP
TUBA1A	UP
AP1S2	UP
MYLK	UP
DDR2	UP
DSE	UP
SACS	UP
GLIPR1	UP
CXCL13	UP
FLRT2	UP
PTX3	UP
AKT3	UP
COL6A2	UP
DPYSL3	UP
CDH11	UP
PDZRN3	UP
ZEB2	UP
CCL2	UP
MAFB	UP
SFRP1	UP
C14orf139	UP
MFAP4	UP
MAF	UP
UCHL1	UP
TUBB6	UP
SRGN	UP
HEG1	UP
KCNJ8	UP
AKAP12	UP
EVI2A	UP
COL14A1	UP
AXL	UP
ECM2	UP
FSTL1	UP
PLN	UP
MYL9	UP
OLFML3	UP
STON1	UP
SLIT2	UP
BICC1	UP
SOBP	UP
CLIC4	UP
ENPP2	UP
SAMSN1	UP
TPM2	UP
ASPN	UP
COL6A1	UP
IGFBP5	UP
MOXD1	UP
AKAP2	UP
SLC2A3	UP
OLFML2B	UP
ANGPTL2	UP
PCOLCE	UP
COLEC12	UP
CTSK	UP
TAGLN	UP
CDH2	UP
IL10RA	UP
C1orf54	UP
CEP170	UP
TNS1	UP
CLEC2B	UP
JAM3	UP
SEPT6	UP
GREM1	UP
VCAN	UP
ZCCHC24	UP
CRYAB	UP
SFRP4	UP
RUNX1T1	UP
FGL2	UP
MS4A6A	UP
PTRF	UP
GIMAP4	UP
TWIST1	UP
GFPT2	UP
LHFP	UP
CXCR4	UP
SPOCK1	UP
SPARC	UP
VSIG4	UP
GPM6B	UP
TRPC1	UP
SNAI2	UP
GUCY1B3	UP
PLXNC1	UP
SYT11	UP
FLI1	UP
MYH10	UP
CSF2RB	UP
TNC	UP
PMP22	UP
COL5A2	UP
MMP2	UP
GNG11	UP
CAV1	UP
CDK14	UP
SDC2	UP
PTGDS	UP
NR3C1	UP
SYNM	UP
FAP	UP
NUAK1	UP
WWTR1	UP
FBLN1	UP
MPDZ	UP
SYNE1	UP
EFEMP2	UP
GIMAP6	UP
KIAA1462	UP
CCL8	UP
COL15A1	UP
CHN1	UP
CRISPLD2	UP
PDGFC	UP
GEM	UP
ISLR	UP
GZMK	UP
SPARCL1	UP
BNC2	UP
BGN	UP
MEOX2	UP
ITM2A	UP
IFFO1	UP
KRT19	DOWN
AGR2	DOWN
RAB25	DOWN
CDH1	DOWN
ERBB3	DOWN
FXYD3	DOWN
SLC44A4	DOWN
S100P	DOWN
SCNN1A	DOWN
GALNT3	DOWN
PRSS8	DOWN
ELF3	DOWN
CEACAM6	DOWN
TMPRSS4	DOWN
CLDN7	DOWN
TACSTD2	DOWN
CLDN3	DOWN
EPCAM	DOWN
SPINT1	DOWN
TSPAN1	DOWN
PLS1	DOWN
TMEM30B	DOWN
PRR15L	DOWN
KRT8	DOWN
ST14	DOWN
RBM47	DOWN
S100A14	DOWN
C1orf106	DOWN
NQO1	DOWN
TOX3	DOWN
PTK6	DOWN
TFF1	DOWN
CLDN4	DOWN
GPRC5A	DOWN
TJP3	DOWN
KRT18	DOWN
MAP7	DOWN
CKMT1A	DOWN
ESRP1	DOWN
MUC1	DOWN
SPINT2	DOWN
ESRP2	DOWN
CDS1	DOWN
PPAP2C	DOWN
CEACAM7	DOWN
TTC39A	DOWN
OVOL2	DOWN
EHF	DOWN
AP1M2	DOWN
CEACAM5	DOWN
LAD1	DOWN
ARHGAP8	DOWN
TFF3	DOWN
JUP	DOWN
CD24	DOWN
TMC5	DOWN
MLPH	DOWN
ELMO3	DOWN
ERBB2	DOWN
LLGL2	DOWN
DDR1	DOWN
FA2H	DOWN
CBLC	DOWN
TMPRSS2	DOWN
LSR	DOWN
PERP	DOWN
POF1B	DOWN
MYO5C	DOWN
RAB11FIP1	DOWN
MAPK13	DOWN
KRT7	DOWN
CEACAM1	DOWN
CXADR	DOWN
ATP2C2	DOWN
RNF128	DOWN
MPZL2	DOWN
EPS8L1	DOWN
GALNT7	DOWN
CORO2A	DOWN
BCAS1	DOWN
TPD52	DOWN
ARHGAP32	DOWN
FUT2	DOWN
OR7E14P	DOWN
GALE	DOWN
GRHL2	DOWN
BIK	DOWN
RAPGEFL1	DOWN
STYK1	DOWN
F11R	DOWN
PKP3	DOWN
CYB561	DOWN
SH3YL1	DOWN
GDF15	DOWN
PSCA	DOWN
EZR	DOWN
TJP2	DOWN
FGFR3	DOWN
FUT3	DOWN
BSPRY	DOWN
TOM1L1	DOWN
IRF6	DOWN
EPB41L4B	DOWN
SPDEF	DOWN
OCLN	DOWN
LRRC1	DOWN
C19orf21	DOWN
ABHD11	DOWN
EPS8L2	DOWN
MYO6	DOWN
TSPAN8	DOWN
MST1R	DOWN
SLC16A5	DOWN
GPR56	DOWN
AZGP1	DOWN
TOB1	DOWN
SLC35A3	DOWN
TRPM4	DOWN
PHLDA2	DOWN
VAMP8	DOWN
SLC22A18	DOWN
AKR1B10	DOWN
VAV3	DOWN
SPAG1	DOWN
ABCC3	DOWN
SYNGR2	DOWN
STAP2	DOWN
C4orf19	DOWN
PPL	DOWN
PLLP	DOWN
DSG2	DOWN
HDHD3	DOWN
CD2AP	DOWN
MANSC1	DOWN
DHCR24	DOWN
EPN3	DOWN
TUFT1	DOWN
GMDS	DOWN
EXPH5	DOWN
DSP	DOWN
SDC4	DOWN
IL20RA	DOWN
FAM174B	DOWN
PTPRF	DOWN
SORD	DOWN
