## Extended Table 4 for "Adaptive Responses Directed by CREB Control Epithelial-Mesenchymal Plasticity in Cancer"

### Sheet: PanCancer-Upregulated-TCGA
Gene	Category
CXCL8	ACREB-EMT-up
ECM1	ACREB-EMT-up
FAP	ACREB-EMT-up
FN1	ACREB-EMT-up
G0S2	ACREB-EMT-up
IL1RN	ACREB-noEMT-up
INHBA	ACREB-EMT-up
ITGB3	ACREB-EMT-up
KLK7	ACREB-noEMT-up
KRT16	ACREB-noEMT-up
KRT17	ACREB-EMT-up
KRT19	ACREB-up
LAMA3	ACREB-EMT-up
LAMC2	ACREB-EMT-up
MARCO	ACREB-noEMT-up
MFAP5	ACREB-EMT-up
MMP1	ACREB-EMT-up
MYL9	ACREB-EMT-up
PLAU	ACREB-EMT-up
PLAUR	ACREB-EMT-up
PTGS2	ACREB-noEMT-up
SNAI2	ACREB-EMT-up
SPOCD1	ACREB-EMT-up
TACSTD2	ACREB-EMT-up
TAGLN	ACREB-EMT-up
VGLL3	ACREB-noEMT-up
