## Extended Table 6 for "Adaptive Responses Directed by CREB Control Epithelial-Mesenchymal Plasticity in Cancer"

### Sheet: Header Information
	Column Name	Description
	gene	gene name
	Type_A549_MDAMB231_T24	Genes in the "up" category are significantly increased in VGLL3 shRNA samples and vice versa for "down" genes
	Type_PC3_others	Genes are only listed as up or down if they have significantly increased/decreased expression in the PC3 scramble vs VGLL3 shRNA model and are up in all other cell lines (A549, MDAMB231, and T24)

### Sheet: overlap_summary
gene	Type_A549_MDAMB231_T24	Type_PC3_others
ABCD3	Some up VGLL3 shRNA - VGLL3_MDAMB231_UP::VGLL3_T24_UP
ABHD4	Some down VGLL3 shRNA - VGLL3_MDAMB231_DOWN::VGLL3_T24_DOWN
ABLIM1	Some down VGLL3 shRNA - VGLL3_MDAMB231_DOWN::VGLL3_T24_DOWN
AC092683.1	Some down VGLL3 shRNA - VGLL3_A549_DOWN::VGLL3_T24_DOWN
AC093827.4	Some down VGLL3 shRNA - VGLL3_MDAMB231_DOWN::VGLL3_T24_DOWN
AC159540.2	Some down VGLL3 shRNA - VGLL3_A549_DOWN::VGLL3_T24_DOWN
ACTG1	All up VGLL3 shRNA
ACTG2	Some down VGLL3 shRNA - VGLL3_A549_DOWN::VGLL3_T24_DOWN
ACVR1	Some down VGLL3 shRNA - VGLL3_MDAMB231_DOWN::VGLL3_T24_DOWN
ADAM12	All down VGLL3 shRNA	PC3_others_down
ADAM19	Some up VGLL3 shRNA - VGLL3_MDAMB231_UP::VGLL3_T24_UP
ADAMTS15	Some down VGLL3 shRNA - VGLL3_MDAMB231_DOWN::VGLL3_T24_DOWN
ADAMTS9	Mixed up and down - VGLL3_A549_DOWN::VGLL3_T24_UP
ADGRG1	Mixed up and down - VGLL3_A549_DOWN::VGLL3_T24_UP
ADIPOR1	Some down VGLL3 shRNA - VGLL3_MDAMB231_DOWN::VGLL3_T24_DOWN
ADPGK	All down VGLL3 shRNA	PC3_others_down
AFAP1L1	Mixed up and down - VGLL3_MDAMB231_UP::VGLL3_T24_DOWN
AGGF1	All up VGLL3 shRNA	PC3_others_UP
AGO1	Some up VGLL3 shRNA - VGLL3_MDAMB231_UP::VGLL3_T24_UP
AK5	Mixed up and down - VGLL3_A549_DOWN::VGLL3_T24_UP
AKAP9	Some up VGLL3 shRNA - VGLL3_MDAMB231_UP::VGLL3_T24_UP
AKT3	All down VGLL3 shRNA	PC3_others_down
AL133453.1	Some up VGLL3 shRNA - VGLL3_MDAMB231_UP::VGLL3_T24_UP
AL161431.1	Some down VGLL3 shRNA - VGLL3_MDAMB231_DOWN::VGLL3_T24_DOWN
ALDH1A3	All up VGLL3 shRNA	PC3_others_UP
ALPK2	Some down VGLL3 shRNA - VGLL3_A549_DOWN::VGLL3_T24_DOWN
ANAPC16	Some up VGLL3 shRNA - VGLL3_MDAMB231_UP::VGLL3_T24_UP
ANKRD1	Mixed up and down - VGLL3_A549_UP::VGLL3_T24_DOWN
ANKRD50	Mixed up and down - VGLL3_A549_DOWN::VGLL3_T24_UP
ANTXR1	All down VGLL3 shRNA
ANXA3	Some down VGLL3 shRNA - VGLL3_MDAMB231_DOWN::VGLL3_T24_DOWN
ANXA8	Some down VGLL3 shRNA - VGLL3_A549_DOWN::VGLL3_MDAMB231_DOWN
ANXA8L1	Some down VGLL3 shRNA - VGLL3_A549_DOWN::VGLL3_MDAMB231_DOWN
API5	Some up VGLL3 shRNA - VGLL3_MDAMB231_UP::VGLL3_T24_UP
ARHGAP19	Some down VGLL3 shRNA - VGLL3_MDAMB231_DOWN::VGLL3_T24_DOWN
ARHGAP20	Some down VGLL3 shRNA - VGLL3_MDAMB231_DOWN::VGLL3_T24_DOWN
ARHGAP31	Some down VGLL3 shRNA - VGLL3_A549_DOWN::VGLL3_MDAMB231_DOWN
ARSB	Some down VGLL3 shRNA - VGLL3_MDAMB231_DOWN::VGLL3_T24_DOWN
ASL	Some down VGLL3 shRNA - VGLL3_A549_DOWN::VGLL3_T24_DOWN
ATL1	Some down VGLL3 shRNA - VGLL3_A549_DOWN::VGLL3_T24_DOWN
ATL3	All up VGLL3 shRNA	PC3_others_UP
ATP8B1	Some down VGLL3 shRNA - VGLL3_MDAMB231_DOWN::VGLL3_T24_DOWN
B3GALNT2	Some down VGLL3 shRNA - VGLL3_MDAMB231_DOWN::VGLL3_T24_DOWN
B3GNT5	Some up VGLL3 shRNA - VGLL3_MDAMB231_UP::VGLL3_T24_UP
BCL2L12	Some down VGLL3 shRNA - VGLL3_MDAMB231_DOWN::VGLL3_T24_DOWN
BNC2	Mixed up and down - VGLL3_A549_DOWN::VGLL3_T24_UP
C15orf48	Some down VGLL3 shRNA - VGLL3_MDAMB231_DOWN::VGLL3_T24_DOWN
C20orf194	All down VGLL3 shRNA	PC3_others_down
C6orf132	Some down VGLL3 shRNA - VGLL3_MDAMB231_DOWN::VGLL3_T24_DOWN
CACNA2D1	All up VGLL3 shRNA
CALHM5	Some down VGLL3 shRNA - VGLL3_A549_DOWN::VGLL3_T24_DOWN
CAMK2N1	Mixed up and down - VGLL3_A549_DOWN::VGLL3_T24_UP
CANX	Some up VGLL3 shRNA - VGLL3_MDAMB231_UP::VGLL3_T24_UP
CAPZA1	Some up VGLL3 shRNA - VGLL3_MDAMB231_UP::VGLL3_T24_UP
CAPZA2	Some up VGLL3 shRNA - VGLL3_MDAMB231_UP::VGLL3_T24_UP
CASZ1	Some down VGLL3 shRNA - VGLL3_MDAMB231_DOWN::VGLL3_T24_DOWN
CAV2	Some up VGLL3 shRNA - VGLL3_MDAMB231_UP::VGLL3_T24_UP
CCBE1	Some down VGLL3 shRNA - VGLL3_MDAMB231_DOWN::VGLL3_T24_DOWN
CCDC190	Some down VGLL3 shRNA - VGLL3_MDAMB231_DOWN::VGLL3_T24_DOWN
CCN3	Mixed up and down - VGLL3_A549_DOWN::VGLL3_T24_UP
CD151	Some down VGLL3 shRNA - VGLL3_A549_DOWN::VGLL3_T24_DOWN
CDIPT	Some down VGLL3 shRNA - VGLL3_MDAMB231_DOWN::VGLL3_T24_DOWN
CDK2	Some down VGLL3 shRNA - VGLL3_MDAMB231_DOWN::VGLL3_T24_DOWN
CDK8	Some down VGLL3 shRNA - VGLL3_MDAMB231_DOWN::VGLL3_T24_DOWN
CDKN1A	Some up VGLL3 shRNA - VGLL3_MDAMB231_UP::VGLL3_T24_UP
CDKN2C	Some down VGLL3 shRNA - VGLL3_MDAMB231_DOWN::VGLL3_T24_DOWN
CEMIP	Some up VGLL3 shRNA - VGLL3_A549_UP::VGLL3_MDAMB231_UP
CEP170	Some up VGLL3 shRNA - VGLL3_MDAMB231_UP::VGLL3_T24_UP
CEP97	All up VGLL3 shRNA	PC3_others_UP
CETN3	All down VGLL3 shRNA	PC3_others_down
CHD9	Some up VGLL3 shRNA - VGLL3_MDAMB231_UP::VGLL3_T24_UP
CHIC1	Some up VGLL3 shRNA - VGLL3_A549_UP::VGLL3_T24_UP
CHST3	Some down VGLL3 shRNA - VGLL3_MDAMB231_DOWN::VGLL3_T24_DOWN
CIRBP	All up VGLL3 shRNA	PC3_others_UP
CLDN1	Some up VGLL3 shRNA - VGLL3_A549_UP::VGLL3_T24_UP
CLIP1	Some up VGLL3 shRNA - VGLL3_A549_UP::VGLL3_MDAMB231_UP
CMPK1	Some up VGLL3 shRNA - VGLL3_MDAMB231_UP::VGLL3_T24_UP
COL1A1	Some down VGLL3 shRNA - VGLL3_MDAMB231_DOWN::VGLL3_T24_DOWN
COL4A3	Some down VGLL3 shRNA - VGLL3_A549_DOWN::VGLL3_T24_DOWN
COL4A4	Some down VGLL3 shRNA - VGLL3_A549_DOWN::VGLL3_T24_DOWN
COL4A5	Some down VGLL3 shRNA - VGLL3_MDAMB231_DOWN::VGLL3_T24_DOWN
COL8A1	Some down VGLL3 shRNA - VGLL3_MDAMB231_DOWN::VGLL3_T24_DOWN
CPEB4	Some up VGLL3 shRNA - VGLL3_MDAMB231_UP::VGLL3_T24_UP
CPNE3	All up VGLL3 shRNA	PC3_others_UP
CPOX	Some up VGLL3 shRNA - VGLL3_MDAMB231_UP::VGLL3_T24_UP
CRLF3	Some up VGLL3 shRNA - VGLL3_MDAMB231_UP::VGLL3_T24_UP
CRYAB	Some down VGLL3 shRNA - VGLL3_A549_DOWN::VGLL3_T24_DOWN
CSF2RB	Some down VGLL3 shRNA - VGLL3_MDAMB231_DOWN::VGLL3_T24_DOWN
CSRP1	Some down VGLL3 shRNA - VGLL3_MDAMB231_DOWN::VGLL3_T24_DOWN
CTIF	Some down VGLL3 shRNA - VGLL3_A549_DOWN::VGLL3_T24_DOWN
DCP2	Some up VGLL3 shRNA - VGLL3_MDAMB231_UP::VGLL3_T24_UP
DCUN1D1	Some up VGLL3 shRNA - VGLL3_MDAMB231_UP::VGLL3_T24_UP
DIXDC1	Some down VGLL3 shRNA - VGLL3_A549_DOWN::VGLL3_T24_DOWN
DNER	Mixed up and down - VGLL3_A549_DOWN::VGLL3_T24_UP
DYSF	Some down VGLL3 shRNA - VGLL3_MDAMB231_DOWN::VGLL3_T24_DOWN
ECM1	Some down VGLL3 shRNA - VGLL3_MDAMB231_DOWN::VGLL3_T24_DOWN
EDN1	Some down VGLL3 shRNA - VGLL3_MDAMB231_DOWN::VGLL3_T24_DOWN
EFEMP1	Some down VGLL3 shRNA - VGLL3_A549_DOWN::VGLL3_MDAMB231_DOWN
EGLN1	Some up VGLL3 shRNA - VGLL3_MDAMB231_UP::VGLL3_T24_UP
ELK1	Some down VGLL3 shRNA - VGLL3_MDAMB231_DOWN::VGLL3_T24_DOWN
EMB	All up VGLL3 shRNA	PC3_others_UP
ENO3	Some down VGLL3 shRNA - VGLL3_A549_DOWN::VGLL3_T24_DOWN
EPB41L3	Some down VGLL3 shRNA - VGLL3_A549_DOWN::VGLL3_T24_DOWN
EPPK1	Some down VGLL3 shRNA - VGLL3_A549_DOWN::VGLL3_T24_DOWN
ERBB3	Some down VGLL3 shRNA - VGLL3_MDAMB231_DOWN::VGLL3_T24_DOWN
ERC1	Some down VGLL3 shRNA - VGLL3_A549_DOWN::VGLL3_MDAMB231_DOWN
EREG	Some up VGLL3 shRNA - VGLL3_A549_UP::VGLL3_T24_UP
ERO1A	All up VGLL3 shRNA	PC3_others_UP
F2RL2	Some down VGLL3 shRNA - VGLL3_MDAMB231_DOWN::VGLL3_T24_DOWN
FADS3	Some down VGLL3 shRNA - VGLL3_MDAMB231_DOWN::VGLL3_T24_DOWN
FAM117B	Some up VGLL3 shRNA - VGLL3_MDAMB231_UP::VGLL3_T24_UP
FAM136A	All down VGLL3 shRNA	PC3_others_down
FAM3C	All up VGLL3 shRNA	PC3_others_UP
FAM43A	Some up VGLL3 shRNA - VGLL3_MDAMB231_UP::VGLL3_T24_UP
FAT3	Some down VGLL3 shRNA - VGLL3_A549_DOWN::VGLL3_T24_DOWN
FCF1	All down VGLL3 shRNA	PC3_others_down
FER1L4	Some up VGLL3 shRNA - VGLL3_MDAMB231_UP::VGLL3_T24_UP
FLRT2	Some down VGLL3 shRNA - VGLL3_A549_DOWN::VGLL3_T24_DOWN
FP236241.1	Some down VGLL3 shRNA - VGLL3_A549_DOWN::VGLL3_T24_DOWN
FST	Some up VGLL3 shRNA - VGLL3_A549_UP::VGLL3_T24_UP
FTH1	Some up VGLL3 shRNA - VGLL3_MDAMB231_UP::VGLL3_T24_UP
FZD2	Some down VGLL3 shRNA - VGLL3_MDAMB231_DOWN::VGLL3_T24_DOWN
FZD8	Some up VGLL3 shRNA - VGLL3_A549_UP::VGLL3_T24_UP
G0S2	Some up VGLL3 shRNA - VGLL3_MDAMB231_UP::VGLL3_T24_UP
GALNT3	Mixed up and down - VGLL3_MDAMB231_UP::VGLL3_T24_DOWN
GAS6	Some down VGLL3 shRNA - VGLL3_MDAMB231_DOWN::VGLL3_T24_DOWN
GAS6-DT	Some down VGLL3 shRNA - VGLL3_MDAMB231_DOWN::VGLL3_T24_DOWN
GBP1	Some down VGLL3 shRNA - VGLL3_A549_DOWN::VGLL3_T24_DOWN
GBP2	Some down VGLL3 shRNA - VGLL3_A549_DOWN::VGLL3_T24_DOWN
GCLM	All up VGLL3 shRNA	PC3_others_UP
GCNT4	Some down VGLL3 shRNA - VGLL3_MDAMB231_DOWN::VGLL3_T24_DOWN
GCSH	All up VGLL3 shRNA	PC3_others_UP
GDPD5	Some down VGLL3 shRNA - VGLL3_A549_DOWN::VGLL3_T24_DOWN
GFRA1	Some down VGLL3 shRNA - VGLL3_A549_DOWN::VGLL3_MDAMB231_DOWN
GLI2	Some down VGLL3 shRNA - VGLL3_MDAMB231_DOWN::VGLL3_T24_DOWN
GLI3	Some down VGLL3 shRNA - VGLL3_MDAMB231_DOWN::VGLL3_T24_DOWN
GLIPR1	Mixed up and down - VGLL3_A549_DOWN::VGLL3_MDAMB231_UP
GNA13	Some up VGLL3 shRNA - VGLL3_MDAMB231_UP::VGLL3_T24_UP
GNB4	Some up VGLL3 shRNA - VGLL3_MDAMB231_UP::VGLL3_T24_UP
GNG10	Some up VGLL3 shRNA - VGLL3_MDAMB231_UP::VGLL3_T24_UP
GPC6	Some down VGLL3 shRNA - VGLL3_A549_DOWN::VGLL3_MDAMB231_DOWN
GPR137B	All down VGLL3 shRNA	PC3_others_down
GPR180	Some up VGLL3 shRNA - VGLL3_A549_UP::VGLL3_MDAMB231_UP
GPR3	Some down VGLL3 shRNA - VGLL3_MDAMB231_DOWN::VGLL3_T24_DOWN
GTF2B	All up VGLL3 shRNA
HEBP1	Some down VGLL3 shRNA - VGLL3_MDAMB231_DOWN::VGLL3_T24_DOWN
HLA-B	Some down VGLL3 shRNA - VGLL3_A549_DOWN::VGLL3_T24_DOWN
HLA-F	Some down VGLL3 shRNA - VGLL3_A549_DOWN::VGLL3_T24_DOWN
HMGA2	Some up VGLL3 shRNA - VGLL3_A549_UP::VGLL3_T24_UP
HSPA2	Some down VGLL3 shRNA - VGLL3_A549_DOWN::VGLL3_T24_DOWN
IFITM2	Some down VGLL3 shRNA - VGLL3_MDAMB231_DOWN::VGLL3_T24_DOWN
IGF2	Some up VGLL3 shRNA - VGLL3_A549_UP::VGLL3_T24_UP
IGFBP1	Some down VGLL3 shRNA - VGLL3_MDAMB231_DOWN::VGLL3_T24_DOWN
IGFBP5	Some down VGLL3 shRNA - VGLL3_A549_DOWN::VGLL3_T24_DOWN
IGFN1	Some down VGLL3 shRNA - VGLL3_A549_DOWN::VGLL3_T24_DOWN
IL17RD	Some up VGLL3 shRNA - VGLL3_MDAMB231_UP::VGLL3_T24_UP
IL18	Some down VGLL3 shRNA - VGLL3_MDAMB231_DOWN::VGLL3_T24_DOWN
IRF9	Some down VGLL3 shRNA - VGLL3_A549_DOWN::VGLL3_T24_DOWN
ISG20L2	Some down VGLL3 shRNA - VGLL3_MDAMB231_DOWN::VGLL3_T24_DOWN
ITGA1	Some down VGLL3 shRNA - VGLL3_A549_DOWN::VGLL3_T24_DOWN
ITGB8	Some up VGLL3 shRNA - VGLL3_MDAMB231_UP::VGLL3_T24_UP
ITPK1	Some down VGLL3 shRNA - VGLL3_MDAMB231_DOWN::VGLL3_T24_DOWN
ITPRID2	Some down VGLL3 shRNA - VGLL3_A549_DOWN::VGLL3_MDAMB231_DOWN
JAK1	Some down VGLL3 shRNA - VGLL3_MDAMB231_DOWN::VGLL3_T24_DOWN
JPH2	All down VGLL3 shRNA
KCNAB2	Some down VGLL3 shRNA - VGLL3_MDAMB231_DOWN::VGLL3_T24_DOWN
KIAA0895	Some down VGLL3 shRNA - VGLL3_A549_DOWN::VGLL3_MDAMB231_DOWN
KLF3	All up VGLL3 shRNA	PC3_others_UP
KPNA1	Some down VGLL3 shRNA - VGLL3_A549_DOWN::VGLL3_T24_DOWN
KREMEN1	Some up VGLL3 shRNA - VGLL3_MDAMB231_UP::VGLL3_T24_UP
KRT17	Some down VGLL3 shRNA - VGLL3_MDAMB231_DOWN::VGLL3_T24_DOWN
L1CAM	Some down VGLL3 shRNA - VGLL3_A549_DOWN::VGLL3_T24_DOWN
LDHA	All down VGLL3 shRNA	PC3_others_down
LHFPL6	Some down VGLL3 shRNA - VGLL3_MDAMB231_DOWN::VGLL3_T24_DOWN
LIMA1	Some down VGLL3 shRNA - VGLL3_A549_DOWN::VGLL3_T24_DOWN
LIMS2	All down VGLL3 shRNA	PC3_others_down
LINC00973	Some up VGLL3 shRNA - VGLL3_MDAMB231_UP::VGLL3_T24_UP
LINC01116	Some down VGLL3 shRNA - VGLL3_MDAMB231_DOWN::VGLL3_T24_DOWN
LINC02762	Some down VGLL3 shRNA - VGLL3_MDAMB231_DOWN::VGLL3_T24_DOWN
LIPA	All up VGLL3 shRNA	PC3_others_UP
LMBR1	Some up VGLL3 shRNA - VGLL3_A549_UP::VGLL3_T24_UP
LMCD1	Some down VGLL3 shRNA - VGLL3_MDAMB231_DOWN::VGLL3_T24_DOWN
LRPPRC	Some up VGLL3 shRNA - VGLL3_A549_UP::VGLL3_T24_UP
LTB4R	Some down VGLL3 shRNA - VGLL3_A549_DOWN::VGLL3_T24_DOWN
LUM	Some down VGLL3 shRNA - VGLL3_A549_DOWN::VGLL3_MDAMB231_DOWN
LYN	Some down VGLL3 shRNA - VGLL3_MDAMB231_DOWN::VGLL3_T24_DOWN
LYPD6	Some down VGLL3 shRNA - VGLL3_MDAMB231_DOWN::VGLL3_T24_DOWN
MAL2	Some up VGLL3 shRNA - VGLL3_MDAMB231_UP::VGLL3_T24_UP
MAMDC2	All down VGLL3 shRNA
MAP4K4	Some up VGLL3 shRNA - VGLL3_MDAMB231_UP::VGLL3_T24_UP
MAPK1	Some up VGLL3 shRNA - VGLL3_MDAMB231_UP::VGLL3_T24_UP
MBD4	Some down VGLL3 shRNA - VGLL3_MDAMB231_DOWN::VGLL3_T24_DOWN
MBTPS2	Some up VGLL3 shRNA - VGLL3_MDAMB231_UP::VGLL3_T24_UP
MCFD2	Some down VGLL3 shRNA - VGLL3_A549_DOWN::VGLL3_T24_DOWN
MCL1	Some up VGLL3 shRNA - VGLL3_MDAMB231_UP::VGLL3_T24_UP
MCU	Some up VGLL3 shRNA - VGLL3_MDAMB231_UP::VGLL3_T24_UP
MDK	Some up VGLL3 shRNA - VGLL3_MDAMB231_UP::VGLL3_T24_UP
MED30	Some down VGLL3 shRNA - VGLL3_MDAMB231_DOWN::VGLL3_T24_DOWN
MGAT4B	All up VGLL3 shRNA	PC3_others_UP
MGLL	Some down VGLL3 shRNA - VGLL3_MDAMB231_DOWN::VGLL3_T24_DOWN
MGST1	Some up VGLL3 shRNA - VGLL3_MDAMB231_UP::VGLL3_T24_UP
MINDY2	Some up VGLL3 shRNA - VGLL3_MDAMB231_UP::VGLL3_T24_UP
MIR1915HG	Some down VGLL3 shRNA - VGLL3_MDAMB231_DOWN::VGLL3_T24_DOWN
MIR503HG	Some down VGLL3 shRNA - VGLL3_MDAMB231_DOWN::VGLL3_T24_DOWN
MLX	Some up VGLL3 shRNA - VGLL3_A549_UP::VGLL3_MDAMB231_UP
MMP1	Some up VGLL3 shRNA - VGLL3_MDAMB231_UP::VGLL3_T24_UP
MOCS1	Some down VGLL3 shRNA - VGLL3_MDAMB231_DOWN::VGLL3_T24_DOWN
MSRB3	Some down VGLL3 shRNA - VGLL3_MDAMB231_DOWN::VGLL3_T24_DOWN
MT-ND4L	Some up VGLL3 shRNA - VGLL3_A549_UP::VGLL3_T24_UP
MTPN	Some up VGLL3 shRNA - VGLL3_MDAMB231_UP::VGLL3_T24_UP
MYD88	All up VGLL3 shRNA	PC3_others_UP
MYL9	All down VGLL3 shRNA
MYLK	Some down VGLL3 shRNA - VGLL3_MDAMB231_DOWN::VGLL3_T24_DOWN
MYOCD	Some down VGLL3 shRNA - VGLL3_A549_DOWN::VGLL3_T24_DOWN
MYORG	Some down VGLL3 shRNA - VGLL3_A549_DOWN::VGLL3_T24_DOWN
NAA50	All up VGLL3 shRNA	PC3_others_UP
NAMPT	Some up VGLL3 shRNA - VGLL3_MDAMB231_UP::VGLL3_T24_UP
NANOS1	Some down VGLL3 shRNA - VGLL3_MDAMB231_DOWN::VGLL3_T24_DOWN
NCF2	Some down VGLL3 shRNA - VGLL3_MDAMB231_DOWN::VGLL3_T24_DOWN
NCKAP5	Some down VGLL3 shRNA - VGLL3_A549_DOWN::VGLL3_T24_DOWN
NETO2	Some up VGLL3 shRNA - VGLL3_A549_UP::VGLL3_T24_UP
NEURL1B	All down VGLL3 shRNA
NFYB	Some down VGLL3 shRNA - VGLL3_MDAMB231_DOWN::VGLL3_T24_DOWN
NLRC5	Some down VGLL3 shRNA - VGLL3_A549_DOWN::VGLL3_T24_DOWN
NNMT	Some down VGLL3 shRNA - VGLL3_A549_DOWN::VGLL3_T24_DOWN
NPAS2	Some up VGLL3 shRNA - VGLL3_MDAMB231_UP::VGLL3_T24_UP
NQO1	Some up VGLL3 shRNA - VGLL3_MDAMB231_UP::VGLL3_T24_UP
NUCB2	Some down VGLL3 shRNA - VGLL3_MDAMB231_DOWN::VGLL3_T24_DOWN
NUDT12	Some up VGLL3 shRNA - VGLL3_MDAMB231_UP::VGLL3_T24_UP
NUP43	All down VGLL3 shRNA	PC3_others_down
OBI1	All up VGLL3 shRNA
OCRL	Some up VGLL3 shRNA - VGLL3_MDAMB231_UP::VGLL3_T24_UP
OIP5	All up VGLL3 shRNA	PC3_others_UP
OPHN1	Some down VGLL3 shRNA - VGLL3_MDAMB231_DOWN::VGLL3_T24_DOWN
OSGIN2	Some up VGLL3 shRNA - VGLL3_A549_UP::VGLL3_MDAMB231_UP
OTUD1	Some down VGLL3 shRNA - VGLL3_MDAMB231_DOWN::VGLL3_T24_DOWN
OTUD4	All up VGLL3 shRNA	PC3_others_UP
OXTR	Some down VGLL3 shRNA - VGLL3_MDAMB231_DOWN::VGLL3_T24_DOWN
PAFAH1B2	All down VGLL3 shRNA	PC3_others_down
PCSK9	Some down VGLL3 shRNA - VGLL3_MDAMB231_DOWN::VGLL3_T24_DOWN
PDCD1LG2	Some down VGLL3 shRNA - VGLL3_MDAMB231_DOWN::VGLL3_T24_DOWN
PDGFRB	Some down VGLL3 shRNA - VGLL3_MDAMB231_DOWN::VGLL3_T24_DOWN
PEA15	Some down VGLL3 shRNA - VGLL3_MDAMB231_DOWN::VGLL3_T24_DOWN
PEDS1	Some up VGLL3 shRNA - VGLL3_MDAMB231_UP::VGLL3_T24_UP
PFKFB3	Some up VGLL3 shRNA - VGLL3_MDAMB231_UP::VGLL3_T24_UP
PHTF2	All up VGLL3 shRNA	PC3_others_UP
PITPNM3	Some down VGLL3 shRNA - VGLL3_A549_DOWN::VGLL3_MDAMB231_DOWN
PMEPA1	Some up VGLL3 shRNA - VGLL3_MDAMB231_UP::VGLL3_T24_UP
PNRC2	Some down VGLL3 shRNA - VGLL3_MDAMB231_DOWN::VGLL3_T24_DOWN
POLR1F	All up VGLL3 shRNA	PC3_others_UP
POLR3A	Some up VGLL3 shRNA - VGLL3_MDAMB231_UP::VGLL3_T24_UP
POLR3G	Some up VGLL3 shRNA - VGLL3_A549_UP::VGLL3_MDAMB231_UP
PPARA	Some down VGLL3 shRNA - VGLL3_MDAMB231_DOWN::VGLL3_T24_DOWN
PPAT	All up VGLL3 shRNA	PC3_others_UP
PPME1	Some down VGLL3 shRNA - VGLL3_MDAMB231_DOWN::VGLL3_T24_DOWN
PRDM8	Mixed up and down - VGLL3_MDAMB231_DOWN::VGLL3_T24_UP
PRICKLE1	Mixed up and down - VGLL3_A549_UP::VGLL3_T24_DOWN
PRNP	All up VGLL3 shRNA	PC3_others_UP
PRRG4	Some down VGLL3 shRNA - VGLL3_A549_DOWN::VGLL3_T24_DOWN
PRSS23	Some down VGLL3 shRNA - VGLL3_A549_DOWN::VGLL3_T24_DOWN
PTBP3	Some up VGLL3 shRNA - VGLL3_MDAMB231_UP::VGLL3_T24_UP
PTGFRN	Some down VGLL3 shRNA - VGLL3_A549_DOWN::VGLL3_T24_DOWN
PTGS1	Some down VGLL3 shRNA - VGLL3_MDAMB231_DOWN::VGLL3_T24_DOWN
PTPRQ	Some down VGLL3 shRNA - VGLL3_MDAMB231_DOWN::VGLL3_T24_DOWN
RAB30	Some down VGLL3 shRNA - VGLL3_MDAMB231_DOWN::VGLL3_T24_DOWN
RAC2	Some down VGLL3 shRNA - VGLL3_MDAMB231_DOWN::VGLL3_T24_DOWN
RACGAP1	Some down VGLL3 shRNA - VGLL3_MDAMB231_DOWN::VGLL3_T24_DOWN
RAP2C	Some up VGLL3 shRNA - VGLL3_MDAMB231_UP::VGLL3_T24_UP
RASGRP1	Some down VGLL3 shRNA - VGLL3_A549_DOWN::VGLL3_T24_DOWN
RBMS3	Some down VGLL3 shRNA - VGLL3_A549_DOWN::VGLL3_T24_DOWN
RELL1	Some up VGLL3 shRNA - VGLL3_MDAMB231_UP::VGLL3_T24_UP
RET	Some down VGLL3 shRNA - VGLL3_A549_DOWN::VGLL3_T24_DOWN
RFTN1	Some down VGLL3 shRNA - VGLL3_A549_DOWN::VGLL3_T24_DOWN
RIPK2	Some up VGLL3 shRNA - VGLL3_MDAMB231_UP::VGLL3_T24_UP
RNF141	Some up VGLL3 shRNA - VGLL3_MDAMB231_UP::VGLL3_T24_UP
RNF144B	Some down VGLL3 shRNA - VGLL3_MDAMB231_DOWN::VGLL3_T24_DOWN
RNF157	Some down VGLL3 shRNA - VGLL3_A549_DOWN::VGLL3_T24_DOWN
RNF24	Some down VGLL3 shRNA - VGLL3_MDAMB231_DOWN::VGLL3_T24_DOWN
RNF44	Some down VGLL3 shRNA - VGLL3_MDAMB231_DOWN::VGLL3_T24_DOWN
RPLP0	Some down VGLL3 shRNA - VGLL3_MDAMB231_DOWN::VGLL3_T24_DOWN
RRBP1	Some down VGLL3 shRNA - VGLL3_MDAMB231_DOWN::VGLL3_T24_DOWN
RTCA	Some up VGLL3 shRNA - VGLL3_MDAMB231_UP::VGLL3_T24_UP
RTL5	All down VGLL3 shRNA
RYK	Some up VGLL3 shRNA - VGLL3_MDAMB231_UP::VGLL3_T24_UP
SAMD12	Some down VGLL3 shRNA - VGLL3_MDAMB231_DOWN::VGLL3_T24_DOWN
SCML1	All down VGLL3 shRNA	PC3_others_down
SCN9A	Some down VGLL3 shRNA - VGLL3_MDAMB231_DOWN::VGLL3_T24_DOWN
SEC23A	All down VGLL3 shRNA	PC3_others_down
SEMA3C	All down VGLL3 shRNA	PC3_others_down
SERINC1	Some down VGLL3 shRNA - VGLL3_MDAMB231_DOWN::VGLL3_T24_DOWN
SERINC5	Some up VGLL3 shRNA - VGLL3_MDAMB231_UP::VGLL3_T24_UP
SERPINH1	All down VGLL3 shRNA	PC3_others_down
SFTA1P	Some down VGLL3 shRNA - VGLL3_MDAMB231_DOWN::VGLL3_T24_DOWN
SFXN3	Some down VGLL3 shRNA - VGLL3_A549_DOWN::VGLL3_T24_DOWN
SGK1	Some down VGLL3 shRNA - VGLL3_A549_DOWN::VGLL3_T24_DOWN
SH3GL1	All up VGLL3 shRNA
SHROOM3	Some down VGLL3 shRNA - VGLL3_MDAMB231_DOWN::VGLL3_T24_DOWN
SIPA1L2	Mixed up and down - VGLL3_MDAMB231_DOWN::VGLL3_T24_UP
SLAIN1	Some up VGLL3 shRNA - VGLL3_A549_UP::VGLL3_MDAMB231_UP
SLC25A3	Some down VGLL3 shRNA - VGLL3_A549_DOWN::VGLL3_T24_DOWN
SLC30A6	All down VGLL3 shRNA	PC3_others_down
SLC38A2	Some up VGLL3 shRNA - VGLL3_MDAMB231_UP::VGLL3_T24_UP
SLC4A4	Some up VGLL3 shRNA - VGLL3_A549_UP::VGLL3_T24_UP
SLC4A8	Some down VGLL3 shRNA - VGLL3_A549_DOWN::VGLL3_T24_DOWN
SLC9A7P1	Some down VGLL3 shRNA - VGLL3_MDAMB231_DOWN::VGLL3_T24_DOWN
SLK	Some up VGLL3 shRNA - VGLL3_MDAMB231_UP::VGLL3_T24_UP
SNRK	All up VGLL3 shRNA
SPARC	Some down VGLL3 shRNA - VGLL3_A549_DOWN::VGLL3_T24_DOWN
SPCS3	Some up VGLL3 shRNA - VGLL3_MDAMB231_UP::VGLL3_T24_UP
SPOCD1	Some down VGLL3 shRNA - VGLL3_A549_DOWN::VGLL3_T24_DOWN
SPOPL	Some up VGLL3 shRNA - VGLL3_MDAMB231_UP::VGLL3_T24_UP
SREBF2	Some down VGLL3 shRNA - VGLL3_MDAMB231_DOWN::VGLL3_T24_DOWN
SREK1IP1	Some up VGLL3 shRNA - VGLL3_MDAMB231_UP::VGLL3_T24_UP
SRPRA	Some down VGLL3 shRNA - VGLL3_MDAMB231_DOWN::VGLL3_T24_DOWN
STC1	Mixed up and down - VGLL3_A549_DOWN::VGLL3_MDAMB231_DOWN::VGLL3_T24_UP
STK38	All down VGLL3 shRNA	PC3_others_down
STK39	Some up VGLL3 shRNA - VGLL3_MDAMB231_UP::VGLL3_T24_UP
STK40	Some down VGLL3 shRNA - VGLL3_MDAMB231_DOWN::VGLL3_T24_DOWN
STMN3	Some up VGLL3 shRNA - VGLL3_A549_UP::VGLL3_T24_UP
STRADB	All up VGLL3 shRNA	PC3_others_UP
STS	Some down VGLL3 shRNA - VGLL3_A549_DOWN::VGLL3_T24_DOWN
STX11	Some down VGLL3 shRNA - VGLL3_MDAMB231_DOWN::VGLL3_T24_DOWN
SUN2	All down VGLL3 shRNA
SYNE3	Some down VGLL3 shRNA - VGLL3_MDAMB231_DOWN::VGLL3_T24_DOWN
SYNPO	Some down VGLL3 shRNA - VGLL3_MDAMB231_DOWN::VGLL3_T24_DOWN
TAGLN	All down VGLL3 shRNA
TBCEL	Some up VGLL3 shRNA - VGLL3_MDAMB231_UP::VGLL3_T24_UP
TCEAL3	All down VGLL3 shRNA	PC3_others_down
TCF7	Some up VGLL3 shRNA - VGLL3_MDAMB231_UP::VGLL3_T24_UP
TENM3	Mixed up and down - VGLL3_A549_DOWN::VGLL3_MDAMB231_DOWN::VGLL3_T24_UP
TGFBR3	Some down VGLL3 shRNA - VGLL3_MDAMB231_DOWN::VGLL3_T24_DOWN
TIAM1	Some down VGLL3 shRNA - VGLL3_MDAMB231_DOWN::VGLL3_T24_DOWN
TLK1	Some up VGLL3 shRNA - VGLL3_MDAMB231_UP::VGLL3_T24_UP
TMEM139	Some down VGLL3 shRNA - VGLL3_MDAMB231_DOWN::VGLL3_T24_DOWN
TMEM158	Some up VGLL3 shRNA - VGLL3_MDAMB231_UP::VGLL3_T24_UP
TMEM184C	Some down VGLL3 shRNA - VGLL3_MDAMB231_DOWN::VGLL3_T24_DOWN
TMEM245	All up VGLL3 shRNA	PC3_others_UP
TMEM43	Some down VGLL3 shRNA - VGLL3_MDAMB231_DOWN::VGLL3_T24_DOWN
TMEM71	Some down VGLL3 shRNA - VGLL3_MDAMB231_DOWN::VGLL3_T24_DOWN
TMEM87B	Some up VGLL3 shRNA - VGLL3_MDAMB231_UP::VGLL3_T24_UP
TNC	Some down VGLL3 shRNA - VGLL3_A549_DOWN::VGLL3_T24_DOWN
TNFAIP8	Some up VGLL3 shRNA - VGLL3_MDAMB231_UP::VGLL3_T24_UP
TNFRSF10B	Some up VGLL3 shRNA - VGLL3_MDAMB231_UP::VGLL3_T24_UP
TNS1	Some down VGLL3 shRNA - VGLL3_A549_DOWN::VGLL3_T24_DOWN
TP53I11	Some down VGLL3 shRNA - VGLL3_MDAMB231_DOWN::VGLL3_T24_DOWN
TP53INP2	Some down VGLL3 shRNA - VGLL3_MDAMB231_DOWN::VGLL3_T24_DOWN
TPM1	Some down VGLL3 shRNA - VGLL3_MDAMB231_DOWN::VGLL3_T24_DOWN
TPM4	Some down VGLL3 shRNA - VGLL3_MDAMB231_DOWN::VGLL3_T24_DOWN
TPRG1L	Some up VGLL3 shRNA - VGLL3_A549_UP::VGLL3_T24_UP
TRIM29	Some down VGLL3 shRNA - VGLL3_MDAMB231_DOWN::VGLL3_T24_DOWN
TRMT1L	Some up VGLL3 shRNA - VGLL3_MDAMB231_UP::VGLL3_T24_UP
TRUB1	All up VGLL3 shRNA	PC3_others_UP
TSPAN2	Some down VGLL3 shRNA - VGLL3_A549_DOWN::VGLL3_T24_DOWN
TTC9	Some down VGLL3 shRNA - VGLL3_MDAMB231_DOWN::VGLL3_T24_DOWN
TUSC2	All up VGLL3 shRNA	PC3_others_UP
UAP1	All down VGLL3 shRNA	PC3_others_down
UBE2G1	Some up VGLL3 shRNA - VGLL3_MDAMB231_UP::VGLL3_T24_UP
UHMK1	All up VGLL3 shRNA	PC3_others_UP
VCL	Some down VGLL3 shRNA - VGLL3_MDAMB231_DOWN::VGLL3_T24_DOWN
VDR	All down VGLL3 shRNA	PC3_others_down
VGLL3	All down VGLL3 shRNA	PC3_others_down
VPS36	Some up VGLL3 shRNA - VGLL3_A549_UP::VGLL3_T24_UP
WASHC4	Some up VGLL3 shRNA - VGLL3_MDAMB231_UP::VGLL3_T24_UP
WNK4	Mixed up and down - VGLL3_A549_DOWN::VGLL3_T24_UP
WSCD1	Some up VGLL3 shRNA - VGLL3_A549_UP::VGLL3_T24_UP
ZBTB43	Some up VGLL3 shRNA - VGLL3_MDAMB231_UP::VGLL3_T24_UP
ZFP36L2	Some down VGLL3 shRNA - VGLL3_MDAMB231_DOWN::VGLL3_T24_DOWN
ZFYVE21	Some up VGLL3 shRNA - VGLL3_MDAMB231_UP::VGLL3_T24_UP
ZMPSTE24	Some up VGLL3 shRNA - VGLL3_MDAMB231_UP::VGLL3_T24_UP
ZNF146	Some up VGLL3 shRNA - VGLL3_A549_UP::VGLL3_T24_UP
ZNF219	Some down VGLL3 shRNA - VGLL3_MDAMB231_DOWN::VGLL3_T24_DOWN
ZNF703	Mixed up and down - VGLL3_A549_DOWN::VGLL3_MDAMB231_UP
ZNF704	Some down VGLL3 shRNA - VGLL3_MDAMB231_DOWN::VGLL3_T24_DOWN
ZNF804A	Some down VGLL3 shRNA - VGLL3_MDAMB231_DOWN::VGLL3_T24_DOWN
