## Extended Table 8 for "Adaptive Responses Directed by CREB Control Epithelial-Mesenchymal Plasticity in Cancer"

### Sheet: VGLL3 Promoter_BindingSites
Chromosome	Start	End	TranscriptionFactor	RelativePosition	PValue
chr3	86993629	86993641	Elf5	-2492	9.33254e-06
chr3	86993528	86993546	ZNF816	-2397	6.91831e-06
chr3	86993445	86993456	ZBTB12	-2307	1.20226e-06
chr3	86993437	86993452	ETV2::FOXI1	-2303	9.54993e-06
chr3	86993437	86993451	FOXO1::FLI1	-2302	8.31764e-06
chr3	86993435	86993449	Erg	-2300	6.16595e-06
chr3	86993435	86993449	ETV1	-2300	6.45654e-06
chr3	86993435	86993449	GABPA	-2300	8.70964e-06
chr3	86993422	86993436	Hnf1A	-2287	6.0256e-06
chr3	86993421	86993435	Lef1	-2286	5.88844e-06
chr3	86993423	86993434	TCF7	-2285	1e-05
chr3	86993256	86993275	Dux	-2126	8.51138e-06
chr3	86993250	86993264	Tcf21	-2115	3.89045e-06
chr3	86993252	86993262	MSC	-2113	9.54993e-06
chr3	86993202	86993217	ZSCAN4	-2068	8.31764e-07
chr3	86993130	86993142	FOXD2	-1993	6.0256e-06
chr3	86993128	86993142	FOXE1	-1993	5.37032e-06
chr3	86993128	86993142	Foxl2	-1993	9.33254e-07
chr3	86993128	86993140	FOXA2	-1991	9.54993e-07
chr3	86993128	86993140	FOXB1	-1991	7.24436e-07
chr3	86993129	86993140	FOXC1	-1991	4.7863e-07
chr3	86993128	86993140	FOXC2	-1991	9.54993e-07
chr3	86993127	86993139	FOXA1	-1990	3.63078e-07
chr3	86993128	86993139	FOXA3	-1990	7.24436e-07
chr3	86993128	86993139	Foxf1	-1990	3.16228e-06
chr3	86993128	86993139	FOXK2	-1990	6.91831e-06
chr3	86993128	86993139	FOXP1	-1990	1.20226e-06
chr3	86993043	86993059	FOXD2	-1910	8.91251e-06
chr3	86993045	86993059	FOXE1	-1910	1.20226e-07
chr3	86992987	86993003	ZNF460	-1854	8.91251e-08
chr3	86992988	86993002	ZNF135	-1853	5.01187e-07
chr3	86992984	86992998	Zfx	-1849	1e-05
chr3	86992959	86992974	Nr2F6	-1825	9.77237e-06
chr3	86992956	86992970	ZNF135	-1821	7.76247e-06
chr3	86992951	86992968	NR5A1	-1819	1.54882e-06
chr3	86992853	86992869	ZNF460	-1720	3.54813e-09
chr3	86992725	86992767	ZNF384	-1618	6.0256e-07
chr3	86992720	86992759	ZNF354A	-1610	6.45654e-06
chr3	86992670	86992687	Prdm4	-1538	5.7544e-06
chr3	86992653	86992668	ZNF680	-1519	8.91251e-06
chr3	86992617	86992641	THRA	-1492	3.98107e-06
chr3	86992585	86992600	Ikzf3	-1451	8.91251e-06
chr3	86992585	86992600	ZNF707	-1451	5.37032e-06
chr3	86992478	86992496	RARA	-1347	1.77828e-06
chr3	86992478	86992494	Rarg	-1345	8.70964e-06
chr3	86992474	86992488	ZKSCAN5	-1339	3.38844e-06
chr3	86992384	86992398	FOXE1	-1249	1e-05
chr3	86992306	86992319	BNC2	-1170	2.39883e-07
chr3	86992306	86992319	FOS::JUNB	-1170	4.7863e-06
chr3	86992306	86992319	FOS::JUND	-1170	6.45654e-06
chr3	86992306	86992319	FOSL1::JUN	-1170	4.36516e-06
chr3	86992306	86992319	FOSL1::JUNB	-1170	6.76083e-06
chr3	86992306	86992319	FOSL2::JUN	-1170	5.49541e-06
chr3	86992307	86992318	Atf3	-1169	5.37032e-06
chr3	86992307	86992318	BATF	-1169	4.36516e-06
chr3	86992307	86992318	BATF::JUN	-1169	4.0738e-06
chr3	86992307	86992318	BATF3	-1169	4.57088e-06
chr3	86992307	86992318	FOS::JUN	-1169	7.76247e-06
chr3	86992307	86992318	FOSB::JUNB	-1169	9.54993e-06
chr3	86992307	86992318	FOSL2::JUNB	-1169	9.54993e-06
chr3	86992307	86992318	FOSL2::JUND	-1169	9.54993e-06
chr3	86992307	86992318	JUN::JUNB	-1169	8.70964e-06
chr3	86992308	86992317	BACH1	-1168	7.76247e-06
chr3	86992233	86992254	ZNF354A	-1105	1.34896e-06
chr3	86992179	86992195	ZNF460	-1046	2.04174e-06
chr3	86992155	86992179	THRA	-1030	1.38038e-06
chr3	86992159	86992178	Nr1h3::Rxra	-1029	7.4131e-06
chr3	86992090	86992119	ZNF384	-970	1.20226e-07
chr3	86992077	86992088	KLF2	-939	2.18776e-06
chr3	86992077	86992088	KLF3	-939	3.63078e-06
chr3	86992077	86992088	KLF6	-939	1.44544e-06
chr3	86992009	86992025	EGR1	-876	6.76083e-06
chr3	86992008	86992021	ZNF740	-872	8.12831e-06
chr3	86991936	86991951	MEF2C	-802	1e-05
chr3	86991935	86991950	MEF2A	-801	8.51138e-06
chr3	86991929	86991949	FOXD3	-800	9.77237e-06
chr3	86991928	86991945	FOXC2	-796	5.37032e-06
chr3	86991853	86991865	Yy1	-716	9.33254e-06
chr3	86991780	86991792	CDX2	-643	8.91251e-06
chr3	86991661	86991672	NFIC	-523	7.24436e-06
chr3	86991649	86991667	TP73	-518	1e-05
chr3	86991601	86991611	DPRX	-462	4.7863e-06
chr3	86991600	86991610	Crx	-461	8.70964e-06
chr3	86991600	86991610	GSC	-461	9.54993e-07
chr3	86991580	86991595	Nrf1	-446	6.30957e-06
chr3	86991427	86991445	ZNF454	-296	6.30957e-06
chr3	86991405	86991417	ZNF148	-268	5.62341e-06
chr3	86991405	86991415	SP5	-266	1.94984e-06
chr3	86991393	86991408	KLF17	-259	5.01187e-06
chr3	86991378	86991394	ZNF460	-245	2.5704e-06
chr3	86991328	86991355	ZNF320	-206	2.13796e-06
chr3	86991196	86991247	PRDM9	-98	1.58489e-06
chr3	86991213	86991247	ZNF701	-98	8.51138e-06
chr3	86991219	86991230	MAZ	-81	4.7863e-06
chr3	86991202	86991230	ZNF148	-81	2.45471e-06
chr3	86991201	86991229	PATZ1	-80	1.14815e-06
chr3	86991218	86991228	SP5	-79	2.88403e-06
chr3	86991201	86991217	ZNF460	-68	3.23594e-06
chr3	86991093	86991113	Zfx	37	5.01187e-06
chr3	86991046	86991064	ZBTB33	86	2.88403e-06
chr3	86991041	86991057	ZNF460	93	8.12831e-06
chr3	86990982	86991004	TBP	146	2.81838e-06
chr3	86990930	86990943	PLAGL2	207	6.76083e-06
chr3	86990821	86990859	FERD3L	291	3.54813e-06
chr3	86990805	86990857	ZNF93	293	3.63078e-07
chr3	86990821	86990842	ASCL1	308	4.7863e-06
chr3	86990819	86990837	NHLH2	313	9.77237e-06
chr3	86990823	86990833	BHLHE22	317	2.88403e-06
chr3	86990823	86990833	NHLH1	317	3.89045e-06
chr3	86990823	86990833	Twist2	317	6.76083e-06
chr3	86990777	86990792	ZNF574	358	3.16228e-06
chr3	86990766	86990788	ZNF93	362	4.46684e-06
